# Systematic functional annotation of thousands of BAHD acyltransferases in plant genomes using Protein Language Model and phylogenomic tools

**DOI:** 10.64898/2026.06.09.730906

**Authors:** Nathaniel S. S. Smith, Xinyu Yuan, Chesney Melissinos, Sahaj Satani, Crystal Grissom, Gaurav D. Moghe

**Affiliations:** Plant Biology Section, School of Integrative Plant Science, Cornell University, Ithaca, NY, USA

## Abstract

The functional annotation of plant genes lags significantly behind their genomic annotation. Closing this gap requires thorough cataloging of reported protein activities alongside predictive methods that scale beyond sequence-similarity inference. Focusing on the BAHD acyltransferase enzyme family as a model, we assembled FuncZymeDB-BAHD, a large database of 2,705 LLM-retrieved and curated enzyme-acceptor-donor activities covering 336 BAHDs from 156 plant species, a 2-to-6-fold expansion over Swiss-Prot and prior compilations. We further developed FuncPred-OG, which maps queries to orthologous groups and previously characterized enzymes in FuncZymeDB-BAHD, returning hits with high evidence provenance. FuncPred-OG enabled functional prediction of over half of BAHDs across 85 plant proteomes, of which five novel predictions were validated via *in vitro* assays and recent studies. For the remaining BAHDs without FuncPred-OG annotation, we developed FuncPred-AI, where logistic-regression classifiers trained on protein language model embeddings achieved high Area-Under-the-Precision-Recall-curve (AUPR) scores and correct-hit rates up to 93%. FuncPred-AI yielded ≥1 probable donor/acceptor annotation for 99.9% (8894/8897) of BAHDs in our pan-plant dataset. Finally, the FuncPred workflow and datasets were deployed on a web portal for broader utilization, potentially reducing experimentalists’ efforts for selecting candidates from days to minutes. Overall, this framework provides a generalizable template for functional annotation of entire enzyme families.
