## Supplemental File 2 for "Systematic functional annotation of thousands of BAHD acyltransferases in plant genomes using Protein Language Model and phylogenomic tools"

### Sheet: Legend
				Supplementary File 2: Species-level counts of characterized BAHD enzyme entries in FuncZymeDB, partitioned into unique-sequence, redundant-sequence, and no-sequence records, with Phytozome 14 membership indicated.

### Sheet: 2_Enzyme_Entry_Counts
Species	In_Phytozome_14	Total_Enzyme_Entries	Unique_Sequence_Entries	Redundant_Sequence_Entries	No_Sequence_Entries
Arabidopsis thaliana	1	31	22	5	4
Oryza sativa	1	17	15	1	1
Solanum lycopersicum	1	15	11	1	3
Nicotiana tabacum	1	11	7	0	4
Cichorium intybus	0	9	7	0	2
Echium plantagineum	0	9	9	0	0
Hordeum vulgare	1	9	4	2	3
Taxus cuspidata	0	8	6	2	0
Wurfbainia villosa	0	8	6	0	2
Capsicum annuum	0	6	1	0	5
Glycine max	1	6	5	1	0
Populus trichocarpa	1	6	5	1	0
Solanum tuberosum	1	6	2	0	4
Trifolium pratense	1	6	3	3	0
Camellia sinensis	0	5	5	0	0
Dianthus caryophyllus	0	5	2	1	2
Euphorbia peplus	0	5	5	0	0
Helianthus annuus	1	5	5	0	0
Mentha longifolia	0	5	4	1	0
Panicum virgatum	1	5	5	0	0
Petunia axillaris	0	5	4	1	0
Solanum pennellii	0	5	4	0	1
Crocosmia x crocosmiiflora	0	4	3	1	0
Echinacea purpurea	0	4	4	0	0
Erythroxylum coca	0	4	3	1	0
Lavandula angustifolia	0	4	2	2	0
Lithospermum erythrorhizon	0	4	4	0	0
Piper nigrum	0	4	2	2	0
Salpiglossis sinuata	0	4	4	0	0
Sarcandra glabra	0	4	4	0	0
Solanum habrochaites	0	4	4	0	0
Solanum nigrum	0	4	3	0	1
Solanum quitoense	0	4	4	0	0
Sorghum bicolor	1	4	4	0	0
Taxus x media	0	4	4	0	0
Arnebia euchroma	0	3	3	0	0
Avena sativa	0	3	3	0	0
Catharanthus roseus	0	3	3	0	0
Coleus blumei	0	3	2	1	0
Cucumis melo	0	3	3	0	0
Cynara cardunculus	0	3	3	0	0
Dendranthema x morifolium	0	3	3	0	0
Gentiana triflora	0	3	1	2	0
Ipomoea batatas	0	3	1	0	2
Larrea tridentata	0	3	1	0	2
Lonicera maackii	0	3	0	0	3
Medicago truncatula	1	3	3	0	0
Phacelia campanularia	0	3	3	0	0
Rauvolfia serpentina	0	3	2	1	0
Sesamum indicum	0	3	2	1	0
Taxus species	0	3	0	0	3
Triticum aestivum	1	3	3	0	0
Vitis vinifera	1	3	3	0	0
Wurfbainia longiligularis	0	3	3	0	0
Zea mays	1	3	3	0	0
Actinidia chinensis	0	2	2	0	0
Alstonia scholaris	0	2	2	0	0
Anthoceros agrestis	0	2	2	0	0
Bambusa multiplex	0	2	2	0	0
Brachypodium distachyon	1	2	1	0	1
Cicer arietinum	1	2	0	0	2
Clarkia breweri	0	2	2	0	0
Coffea canephora	0	2	2	0	0
Cynara scolymus	0	2	2	0	0
Digitalis lanata	0	2	2	0	0
Iris hollandica	0	2	2	0	0
Jasminum sambac	0	2	2	0	0
Lathyrus sativus	0	2	1	1	0
Lavandula x intermedia	0	2	2	0	0
Malus domestica	1	2	2	0	0
Marchantia emarginata	0	2	1	0	1
Melia azedarach	0	2	2	0	0
Nicotiana attenuata	0	2	2	0	0
Ocimum basilicum	0	2	2	0	0
Papaver somniferum	0	2	1	0	1
Petunia hybrida	0	2	2	0	0
Plectranthus scutellarioides	0	2	2	0	0
Populus nigra	1	2	1	0	1
Salvia splendens	0	2	2	0	0
Selaginella moellendorffii	1	2	2	0	0
Taraxacum antungense	0	2	2	0	0
Actaea racemosa	0	1	1	0	0
Actinidia eriantha	0	1	1	0	0
Angelica sinensis	0	1	1	0	0
Astragalus membranaceus	0	1	1	0	0
Atropa belladonna	0	1	1	0	0
Boswellia serrata	0	1	1	0	0
Capsicum chinense	0	1	1	0	0
Capsicum spp.	0	1	0	0	1
Carthamus tinctorius	0	1	0	0	1
Celastrus angulatus	0	1	1	0	0
Chara braunii	0	1	1	0	0
Cistus creticus subsp. creticus	0	1	0	0	1
Clitoria ternatea	0	1	0	0	1
Cucumis sativus	1	1	1	0	0
Cymbopogon martinii	0	1	0	0	1
Cynara cardunculus var. altilis	0	1	1	0	0
Cynara cardunculus var. scolymus	0	1	1	0	0
Dahlia pinnata	0	1	1	0	0
Dahlia variabilis	0	1	1	0	0
Digitalis purpurea	0	1	0	0	1
Durio zibethinus Merr.	0	1	0	0	1
Eriobotrya japonica	0	1	0	0	1
Eustoma grandiflorum	0	1	1	0	0
Fragaria ananassa	1	1	1	0	0
Fragaria vesca	1	1	1	0	0
Hibiscus cannabinus	0	1	1	0	0
Hordeum murinum	0	1	1	0	0
Hylocereus polyrhizus	0	1	1	0	0
Lamium purpureum	0	1	1	0	0
Ligustrum robustum	0	1	1	0	0
Lilium oriental hybrid (Siberia)	0	1	1	0	0
Lonicera japonica	0	1	1	0	0
Lupinus albus	1	1	1	0	0
Marchantia paleacea	0	1	1	0	0
Marchantia polymorpha	1	1	1	0	0
Melissa officinalis	0	1	1	0	0
Musa sapientum	0	1	1	0	0
Nicotiana alata	0	1	0	0	1
Olea europaea	1	1	1	0	0
Paeonia ostii	0	1	1	0	0
Penstemon barbatus	0	1	1	0	0
Pericallis cruenta	0	1	1	0	0
Perilla frutescens	0	1	1	0	0
Petroselinum hortense	0	1	0	0	1
Petunia x hybrida	0	1	1	0	0
Phaseolus vulgaris	1	1	1	0	0
Phyllostachys nigra	0	1	1	0	0
Physcomitrella patens	0	1	1	0	0
Physcomitrium patens	1	1	0	1	0
Pinus radiata	0	1	1	0	0
Plagiochasma appendiculatum	0	1	1	0	0
Prunus mume	0	1	0	0	1
Prunus persica	1	1	1	0	0
Pseudognaphalium affine	0	1	1	0	0
Pseudomonas aeruginosa	0	1	0	0	1
Rehmannia glutinosa	0	1	1	0	0
Ricinus communis	1	1	1	0	0
Rosa canina	0	1	1	0	0
Rosa hybrida	0	1	1	0	0
Schisandra chinensis	0	1	1	0	0
Senecio cruentus	0	1	1	0	0
Setaria italica	1	1	0	0	1
Solanum cheesmaniae	0	1	1	0	0
Solanum chmielewskii	0	1	1	0	0
Solanum galapagense	0	1	1	0	0
Solanum lycopersicum var. cerasiforme	1	1	0	0	1
Solanum melongena	0	1	1	0	0
Solanum neorickii	0	1	1	0	0
Solanum pimpinellifolium	0	1	1	0	0
Solanum richardii	0	1	1	0	0
Sphagnum fallax	1	1	1	0	0
Spinacia oleracea	1	1	1	0	0
Strychnos nux-vomica	0	1	1	0	0
Strychnos potatorum	0	1	1	0	0
Symphytum officinale	0	1	1	0	0
Taxus canadensis	0	1	1	0	0
Taxus wallichiana	0	1	1	0	0
Verbena hybrida	0	1	1	0	0
Vigna radiata	0	1	0	0	1
Vitis labrusca	0	1	1	0	0
Totals	35	431	336	32	63
161 total species
160 total plant species (less Pseudomonas aeruginosa)
