## Supplemental File 3 for "Systematic functional annotation of thousands of BAHD acyltransferases in plant genomes using Protein Language Model and phylogenomic tools"

### Sheet: Legend
				Supplementary File 3: Unique acceptors associated exclusively with Phytozome 14 BAHD entries lacking linked sequences, with corresponding enzyme-entry counts, IDs, and species.

### Sheet: 3_acceptors_P14_noseq
Acceptor	SMILES	Phytozome14_NoSequence_Enzyme_Entry_Count	Phytozome14_NoSequence_Enzyme_Entry_IDs	Phytozome14_NoSequence_Species_Count	Phytozome14_NoSequence_Species	Total_Associated_Enzyme_Entries	Exclusive_To_Phytozome14_NoSequence_Entries
(1H-indol-3-yl)methylamine	C1=CC=C2C(=C1)C(=CN2)CN	2	Hvul_THT7_HORVU4Hr1G077780.1; Hvul_THT8_HORVU4Hr1G077790	1	Hordeum vulgare	2	1
3-Methoxytyramine	COC1=C(C=CC(=C1)CCN)O	1	Ntab_THT_NA	1	Nicotiana tabacum	1	1
4-hydroxyphenylpropylamine	C1=CC(=CC=C1CCCN)O	1	Ntab_THT_NA	1	Nicotiana tabacum	1	1
Astroside	COC1=CC=C(C=C1)C2=COC3=CC(=CC(=C3C2=O)O)O[C@H]4C([C@H]([C@@H](C(O4)CO)O)O)O	1	Cari_MT_NA	1	Cicer arietinum	1	1
Cadaverine	C(CCN)CCN	1	Ntab_PHT_NA	1	Nicotiana tabacum	1	1
Indoxyl-beta-D-glucoside	C1=CC=C2C(=C1)C(=CN2)OC3[C@@H]([C@H]([C@@H]([C@H](O3)CO)O)O)O	1	Cari_MT_NA	1	Cicer arietinum	1	1
Maackiain 3-O-glucoside	C1[C@@H]2[C@H](C3=C(O1)C=C(C=C3)O[C@H]4[C@@H]([C@H]([C@@H]([C@H](O4)CO)O)O)O)OC5=CC6=C(C=C25)OCO6	1	Cari_MT_NA	1	Cicer arietinum	1	1
Noradrenaline	C1=CC(=C(C=C1[C@H](CN)O)O)O	5	Ntab_THT_NA; Slyc_THT1-3_AAL99189.1; Slyc_THT7-1_AAL99190.1; Slyc_THT7-8_AAL99191.1; Stub_THT_pTHT3	3	Nicotiana tabacum; Solanum lycopersicum; Solanum tuberosum	5	1
Octopamine	C1=CC(=CC=C1C(CN)O)O	3	Slyc_THT1-3_AAL99189.1; Slyc_THT7-1_AAL99190.1; Slyc_THT7-8_AAL99191.1	1	Solanum lycopersicum	3	1
Pratensein 7-O-glucoside	COC1=C(C=C(C=C1)C2=COC3=CC(=CC(=C3C2=O)O)O[C@H]4C([C@H]([C@@H](C(O4)CO)O)O)O)O	1	Cari_MT_NA	1	Cicer arietinum	1	1
Quercetagitrin	C1=CC(=C(C=C1C2=C(C(=O)C3=C(C(=C(C=C3O2)O[C@H]4[C@@H]([C@H]([C@@H]([C@H](O4)CO)O)O)O)O)O)O)O)O	1	Cari_MT_NA	1	Cicer arietinum	1	1
isoflavone 7-O-glucoside	COC1=C(C=C2C(=C1O)C(=O)C(=CO2)C3=CC=C(C=C3)O)O[C@H]4[C@@H]([C@H]([C@@H]([C@H](O4)CO)O)O)O	1	Cari_IF7MAT_NA	1	Cicer arietinum	1	1
orobol 7-O-glucoside	C1=CC(=C(C=C1C2=COC3=CC(=CC(=C3C2=O)O)O[C@H]4[C@@H](C([C@H]([C@H](O4)CO)O)O)O)O)O	1	Cari_MT_NA	1	Cicer arietinum	1	1
