## Supplemental File 4 for "Systematic functional annotation of thousands of BAHD acyltransferases in plant genomes using Protein Language Model and phylogenomic tools"

### Sheet: Legend
				Supplementary File 4: A list of species used in this study. (A) All species information used for making orthologous groups (B) All species in orthologous groups plus those found in literature-extracted activity data

### Sheet: 4A_OG_Species
#	Species	Common name	Abbreviation	3-letter_extension	Family	Order	Clade-1	Clade-2	Clade-3	Clade-4	Clade-5	Clade-6
1	Arabidopsis_thaliana	Arabidopsis	Atha	ath	Brassicaceae	Brassicales	Malvids	Rosids	Dicots	Angiosperms	Tracheophytes	Embryophytes
2	Brassica_rapa	Field_mustard	Brap	bra	Brassicaceae	Brassicales	Malvids	Rosids	Dicots	Angiosperms	Tracheophytes	Embryophytes
3	Carica_papaya	Papaya	Cpap	cpa	Caricaceae	Brassicales	Malvids	Rosids	Dicots	Angiosperms	Tracheophytes	Embryophytes
4	Theobroma_cacao	Coffee	Tcac	tca	Malvaceae	Malvales	Malvids	Rosids	Dicots	Angiosperms	Tracheophytes	Embryophytes
5	Gossypium_hirsutum	Upland_cotton	Ghir	ghi	Malvaceae	Malvales	Malvids	Rosids	Dicots	Angiosperms	Tracheophytes	Embryophytes
6	Acer_truncatum	Purpleblow maple	Atru	acertr	Sapindaceae	Sapindales	Malvids	Rosids	Dicots	Angiosperms	Tracheophytes	Embryophytes
7	Citrus_clementina	Clementine_orange	Ccle	ccl	Rutaceae	Sapindales	Malvids	Rosids	Dicots	Angiosperms	Tracheophytes	Embryophytes
8	Eucalyptus_grandis	Eucalyptus	Egra	egr	Myrtaceae	Myrtales	Malvids	Rosids	Dicots	Angiosperms	Tracheophytes	Embryophytes
9	Punica_granatum	Pomegranate	Pgra	pgr	Lythraceae	Myrtales	Malvids	Rosids	Dicots	Angiosperms	Tracheophytes	Embryophytes
10	Corylus_avellana	Common_hazel	Cave	cav	Betulaceae	Fagales	Fabids	Rosids	Dicots	Angiosperms	Tracheophytes	Embryophytes
11	Quercus_lobata	Valley_oak	Qlob	qlo	Fagaceae	Fagales	Fabids	Rosids	Dicots	Angiosperms	Tracheophytes	Embryophytes
12	Cucumis_melo	Melon	Cmel	cme	Cucurbitaceae	Cucurbitales	Fabids	Rosids	Dicots	Angiosperms	Tracheophytes	Embryophytes
13	Citrullus_lanatus	Watermelon	Clan	cla	Cucurbitaceae	Cucurbitales	Fabids	Rosids	Dicots	Angiosperms	Tracheophytes	Embryophytes
14	Fragaria_ananassa	Strawberry	Fana	fan	Rosaceae	Rosales	Fabids	Rosids	Dicots	Angiosperms	Tracheophytes	Embryophytes
15	Rosa_chinensis	Bengal_rose	Rchi	rch	Rosaceae	Rosales	Fabids	Rosids	Dicots	Angiosperms	Tracheophytes	Embryophytes
16	Malus_domestica	Apple	Mdom	mdo	Rosaceae	Rosales	Fabids	Rosids	Dicots	Angiosperms	Tracheophytes	Embryophytes
17	Prunus_persica	Peach	Pper	ppe	Rosaceae	Rosales	Fabids	Rosids	Dicots	Angiosperms	Tracheophytes	Embryophytes
18	Cannabis_sativa	Cannabis	Csat	csa	Cannabaceae	Rosales	Fabids	Rosids	Dicots	Angiosperms	Tracheophytes	Embryophytes
19	Medicago_truncatula	Barrel_medick	Mtru	mtr	Fabaceae	Fabales	Fabids	Rosids	Dicots	Angiosperms	Tracheophytes	Embryophytes
20	Pisum_sativum	Common_pea	Psat	psa	Fabaceae	Fabales	Fabids	Rosids	Dicots	Angiosperms	Tracheophytes	Embryophytes
21	Lotus_japonicus	Lotus	Ljap	lja	Fabaceae	Fabales	Fabids	Rosids	Dicots	Angiosperms	Tracheophytes	Embryophytes
22	Glycine_max	Soybean	Gmax	gma	Fabaceae	Fabales	Fabids	Rosids	Dicots	Angiosperms	Tracheophytes	Embryophytes
23	Phaseolus_vulgaris	Common_bean	Pvul	pvu	Fabaceae	Fabales	Fabids	Rosids	Dicots	Angiosperms	Tracheophytes	Embryophytes
24	Vigna_mungo	Urad_bean	Vmun	vmu	Fabaceae	Fabales	Fabids	Rosids	Dicots	Angiosperms	Tracheophytes	Embryophytes
25	Arachis_hypogaea	Peanut	Ahyp	ahypo	Fabaceae	Fabales	Fabids	Rosids	Dicots	Angiosperms	Tracheophytes	Embryophytes
26	Manihot_esculenta	Cassava	Mesc	mes	Euphorbiaceae	Malpighiales	Fabids	Rosids	Dicots	Angiosperms	Tracheophytes	Embryophytes
27	Euphorbia_peplus	Petty_spurge	Epep	epe	Euphorbiaceae	Malpighiales	Fabids	Rosids	Dicots	Angiosperms	Tracheophytes	Embryophytes
28	Populus_trichocarpa	Poplar	Ptri	ptr	Salicaceae	Malpighiales	Fabids	Rosids	Dicots	Angiosperms	Tracheophytes	Embryophytes
29	Salix_brachista	Salix	Sbra	sbr	Salicaceae	Malpighiales	Fabids	Rosids	Dicots	Angiosperms	Tracheophytes	Embryophytes
30	Vitis_vinifera	Grape	Vvin	vvi	Vitaceae	Vitales	Sister_Eurosids	Rosids	Dicots	Angiosperms	Tracheophytes	Embryophytes
31	Vaccinium_macrocarpon	Cranberry	Vmac	vma	Ericaceae	Ericales	Sister_Euasterids	Asterids	Dicots	Angiosperms	Tracheophytes	Embryophytes
32	Camellia_sinensis	Tea	Csin	csi	Theaceae	Ericales	Sister_Euasterids	Asterids	Dicots	Angiosperms	Tracheophytes	Embryophytes
33	Erythranthe_guttata	Monkeyflower	Egut	egutt	Phyrmaceae	Lamiales	Lamiids	Asterids	Dicots	Angiosperms	Tracheophytes	Embryophytes
34	Striga_asiatica	Witchweed	Sasi	sas	Orobanchaceae	Lamiales	Lamiids	Asterids	Dicots	Angiosperms	Tracheophytes	Embryophytes
35	Utricularia_gibba	Bladderwort	Ugib	ugi	Lentibulariaceae	Lamiales	Lamiids	Asterids	Dicots	Angiosperms	Tracheophytes	Embryophytes
36	Solanum_lycopersicum	Tomato	Slyc	sly	Solanaceae	Solanales	Lamiids	Asterids	Dicots	Angiosperms	Tracheophytes	Embryophytes
37	Solanum_tuberosum	Potato	Stub	stu	Solanaceae	Solanales	Lamiids	Asterids	Dicots	Angiosperms	Tracheophytes	Embryophytes
38	Capsicum_annuum	Capsicum	Cann	can	Solanaceae	Solanales	Lamiids	Asterids	Dicots	Angiosperms	Tracheophytes	Embryophytes
39	Petunia_axillaris	Petunia	Paxi	pax	Solanaceae	Solanales	Lamiids	Asterids	Dicots	Angiosperms	Tracheophytes	Embryophytes
40	Ipomoea_nil	Sweet_potato_relative	Inil	ini	Convolvulaceae	Solanales	Lamiids	Asterids	Dicots	Angiosperms	Tracheophytes	Embryophytes
41	Coffea_canephora	Coffee	Ccan	cca	Rubiaceae	Gentianales	Lamiids	Asterids	Dicots	Angiosperms	Tracheophytes	Embryophytes
42	Helianthus_annuus	Sunflower	Hann	han	Asteraceae	Asterales	Campanulids	Asterids	Dicots	Angiosperms	Tracheophytes	Embryophytes
43	Lactuca_sativa	Lettuce	Lsat	lsa	Asteraceae	Asterales	Campanulids	Asterids	Dicots	Angiosperms	Tracheophytes	Embryophytes
44	Daucus_carota	Carrot	Dcar	dca	Apiaceae	Apiales	Campanulids	Asterids	Dicots	Angiosperms	Tracheophytes	Embryophytes
45	Beta_vulgaris	Beet	Bvul	bvu	Amaranthaceae	Caryophyllales	Sister_Asterids	Superasterids	Dicots	Angiosperms	Tracheophytes	Embryophytes
46	Amaranthus_hybridus	Amaranth	Ahyb	ahybr	Amaranthaceae	Caryophyllales	Sister_Asterids	Superasterids	Dicots	Angiosperms	Tracheophytes	Embryophytes
47	Nelumbo_nucifera	Lotus	Nnuc	nnu	Nelumbonaceae	Proteales	Sister_CoreEudicots	Basal_Eudicots	Dicots	Angiosperms	Tracheophytes	Embryophytes
48	Aquilegia_oxysepala	Columbine	Aoxy	aox	Ranunculaceae	Ranunculales	Sister_CoreEudicots	Basal_Eudicots	Dicots	Angiosperms	Tracheophytes	Embryophytes
49	Papaver_somniferum	Opium_poppy	Psom	pso	Papaveraceae	Ranunculales	Sister_CoreEudicots	Basal_Eudicots	Dicots	Angiosperms	Tracheophytes	Embryophytes
50	Ceratophyllum_demersum	Coontail	Cdem	cde	Ceratophyllaceae	Ceratophyllales	Sister_Eudicots	Basal_Eudicots	Dicots	Angiosperms	Tracheophytes	Embryophytes
51	Triticum_aestivum	Wheat	Taes	tae	Poaceae	Poales	NA	Commelinids	Monocots	Angiosperms	Tracheophytes	Embryophytes
52	Aegilops_tauschii	Goatgrass	Atau	ata	Poaceae	Poales	NA	Commelinids	Monocots	Angiosperms	Tracheophytes	Embryophytes
53	Hordeum_vulgare	Barley	Hvul	hvu	Poaceae	Poales	NA	Commelinids	Monocots	Angiosperms	Tracheophytes	Embryophytes
54	Brachypodium_distachyon	Brachypodium	Bdis	bdi	Poaceae	Poales	NA	Commelinids	Monocots	Angiosperms	Tracheophytes	Embryophytes
55	Oryza_sativa_japonica	Rice	Osat	osa	Poaceae	Poales	NA	Commelinids	Monocots	Angiosperms	Tracheophytes	Embryophytes
56	Setaria_viridis	Setaria	Svir	svi	Poaceae	Poales	NA	Commelinids	Monocots	Angiosperms	Tracheophytes	Embryophytes
57	Miscanthus_sinensis	Silvergrass	Msin	msi	Poaceae	Poales	NA	Commelinids	Monocots	Angiosperms	Tracheophytes	Embryophytes
58	Sorghum_bicolor	Sorghum	Sbic	sbi	Poaceae	Poales	NA	Commelinids	Monocots	Angiosperms	Tracheophytes	Embryophytes
59	Zea_mays_B73	Maize	Zmay	zma	Poaceae	Poales	NA	Commelinids	Monocots	Angiosperms	Tracheophytes	Embryophytes
60	Eragrostis_curvula	Lovegrass	Ecur	ecu	Poaceae	Poales	NA	Commelinids	Monocots	Angiosperms	Tracheophytes	Embryophytes
61	Ananas_comosus	Pineapple	Acom	aco	Bromeliaceae	Poales	NA	Commelinids	Monocots	Angiosperms	Tracheophytes	Embryophytes
62	Musa_acuminata	Banana	Macu	mac	Musaceae	Zingiberales	NA	Commelinids	Monocots	Angiosperms	Tracheophytes	Embryophytes
63	Elaeis_guineensis	Oil_palm	Egui	egu	Arecaceae	Arecales	NA	Commelinids	Monocots	Angiosperms	Tracheophytes	Embryophytes
64	Asparagus_officinalis	Asparagus	Aoff	aof	Asparagaceae	Asperagales	NA	Lilioids	Monocots	Angiosperms	Tracheophytes	Embryophytes
65	Allium_sativum	Garlic	Asat	asa	Amaryllidaceae	Asperagales	NA	Lilioids	Monocots	Angiosperms	Tracheophytes	Embryophytes
66	Disocorea_dumentorum	Yam	Ddum	ddu	Dioscoreaceae	Dioscoreales	NA	Lilioids	Monocots	Angiosperms	Tracheophytes	Embryophytes
67	Zostera_marina	Common_eelgrass	Zmar	zosmarina	Zosteraceae	Alismatales	NA	Basal_Monocots	Monocots	Angiosperms	Tracheophytes	Embryophytes
68	Magnolia_biondii	Magnolia	Mbio	mbi	Magnoliaceae	Magnoliales	NA	Magnoliids	NonMD_Angiosperms	Angiosperms	Tracheophytes	Embryophytes
69	Amborella_trichopoda	Amborella	Atri	atric	Amborellaceae	Amborellales	NA	Basal_Angiosperms	NonMD_Angiosperms	Angiosperms	Tracheophytes	Embryophytes
70	Sequoiadendron_giganteum	Redwood	Sgig	sgi	Cupressaceae	Cupressales	NA	NA	Pinophyta	Gymnosperms	Tracheophytes	Embryophytes
71	Pinus_taeda	Loblolly_pine	Ptae	pta	Pinaceae	Pinales	NA	NA	Pinophyta	Gymnosperms	Tracheophytes	Embryophytes
72	Picea_abies	Norway_spruce	Pabi	pab	Pinaceae	Pinales	NA	NA	Pinophyta	Gymnosperms	Tracheophytes	Embryophytes
73	Azolla_filiculoides	Water_fern	Afil	afi	Salviniaceae	Salviniales	NA	NA	Polypodiophyta	Ferns	Tracheophytes	Embryophytes
74	Salvinia_cucullata	Watermosses	Scuc	scu	Salviniaceae	Salviniales	NA	NA	Polypodiophyta	Ferns	Tracheophytes	Embryophytes
75	Selaginella_moellendorffii	Selaginella	Smoe	smo	Selaginellaceae	Selaginellales	NA	NA	Lycophyta	Lycophytes	Tracheophytes	Embryophytes
76	Anthoceros_agrestis	Field_hornwort	Aagr	aag	Anthocerotaceae	Anthocerotales	NA	NA	Anthocerotophyta	Bryophytes	Bryophytes	Embryophytes
77	Anthoceros_punctatus	Hornwort	Apun	apu	Anthocerotaceae	Anthocerotales	NA	NA	Anthocerotophyta	Bryophytes	Bryophytes	Embryophytes
78	Physcomitrium_patens	Moss	Ppat	ppa	Funariaceae	Funariales	NA	NA	Bryophyta	Bryophytes	Bryophytes	Embryophytes
79	Sphagnum_fallax	Bogmoss	Sfal	sfa	Sphagnaceae	Sphagnales	NA	NA	Bryophyta	Bryophytes	Bryophytes	Embryophytes
80	Marchantia_polymorpha	Liverwort	Mpol	mpo	Marchantiaceae	Marchantiales	NA	NA	Marchantiophyta	Bryophytes	Bryophytes	Embryophytes
81	Chara_braunii	Chara	Cbra	cbr	Characeae	Charales	NA	NA	Charophyta	Charophytes	Charophytes	Charophytes
82	Klebsormidium_nitens	Klebsormidium	Knit	kni	Klebsormidiaceae	Klebsormidiales	NA	NA	Charophyta	Charophytes	Charophytes	Charophytes
83	Chlamydomonas_reinhardtii	Chlamydomonas	Crei	cre	Chlamydomonadaceae	Chlamydomonadales	NA	NA	Chlorophyta	Chlorophytes	Chlorophytes	Chlorophytes
84	Volvox_carteri	Volvox	Vcar	vca	Volvocaceae	Chlamydomonadales	NA	NA	Chlorophyta	Chlorophytes	Chlorophytes	Chlorophytes
85	Micromonas_pusilla	Micromonas	Mpus	mpu	Mamiellaceae	Mamiellales	NA	NA	Chlorophyta	Chlorophytes	Chlorophytes	Chlorophytes

### Sheet: 4B_All_Species
#	BINOMIAL_NAME	GENUS	SPECIES	SPECIES_COMMON_NAME	FOUR_LETTER_NAME	FIVE_LETTER_NAME	THREE_LETTER_NAME	GENOME_DOWNLOAD	FAMILY	ORDER	CLADE1	CLADE2	CLADE3	CLADE4	CLADE5	CLADE6	CLADE7	CLADE8
1	Acer truncatum	Acer	truncatum	Purpleblow maple	Atru	Atrun	atr	Yes	Sapindaceae	Sapindales	Malvids	Rosids	Dicots	Angiosperms	Tracheophytes	Embryophytes	Viridiplantae	Archaeplastida
2	Actaea racemosa	Actaea	racemosa	NA	Arac	NA	NA	NA	Ranunculaceae	Ranunculales	Sister CoreEudicots	Basal Eudicots	Dicots	Angiosperms	Tracheophytes	Embryophytes	Viridiplantae	Archaeplastida
3	Actinidia chinensis	Actinidia	chinensis	NA	Achi	NA	NA	NA	Actinidiaceae	Ericales	Sister Euasterids	Asterids	Dicots	Angiosperms	Tracheophytes	Embryophytes	Viridiplantae	Archaeplastida
4	Actinidia eriantha	Actinidia	eriantha	NA	Aeri	NA	NA	NA	Actinidiaceae	Ericales	Sister Euasterids	Asterids	Dicots	Angiosperms	Tracheophytes	Embryophytes	Viridiplantae	Archaeplastida
5	Aegilops tauschii	Aegilops	tauschii	Goatgrass	Atau	Ataus	ata	Yes	Poaceae	Poales	NA	Commelinids	Monocots	Angiosperms	Tracheophytes	Embryophytes	Viridiplantae	Archaeplastida
6	Allium sativum	Allium	sativum	Garlic	Asat	Asati	asa	Yes	Amaryllidaceae	Asperagales	NA	Lilioids	Monocots	Angiosperms	Tracheophytes	Embryophytes	Viridiplantae	Archaeplastida
7	Alstonia scholaris	Alstonia	scholaris	NA	Asch	NA	NA	NA	Apocynaceae	Gentianales	Lamiids	Asterids	Dicots	Angiosperms	Tracheophytes	Embryophytes	Viridiplantae	Archaeplastida
8	Amaranthus hybridus	Amaranthus	hybridus	Amaranth	Ahyb	Ahybr	ahy	Yes	Amaranthaceae	Caryophyllales	Sister Asterids	Superasterids	Dicots	Angiosperms	Tracheophytes	Embryophytes	Viridiplantae	Archaeplastida
9	Amborella trichopoda	Amborella	trichopoda	Amborella	Atri	Atric	atr	Yes	Amborellaceae	Amborellales	NA	Basal Angiosperms	NonMD Angiosperms	Angiosperms	Tracheophytes	Embryophytes	Viridiplantae	Archaeplastida
10	Ananas comosus	Ananas	comosus	Pineapple	Acom	Acomo	aco	Yes	Bromeliaceae	Poales	NA	Commelinids	Monocots	Angiosperms	Tracheophytes	Embryophytes	Viridiplantae	Archaeplastida
11	Angelica sinensis	Angelica	sinensis	NA	Asin	NA	NA	NA	Apiaceae	Apiales	Campanulids	Asterids	Dicots	Angiosperms	Tracheophytes	Embryophytes	Viridiplantae	Archaeplastida
12	Anthoceros agrestis	Anthoceros	agrestis	Field hornwort	Aagr	Aagre	aag	Yes	Anthocerotaceae	Anthocerotales	NA	NA	Anthocerotophyta	Bryophytes	Bryophytes	Embryophytes	Viridiplantae	Archaeplastida
13	Anthoceros punctatus	Anthoceros	punctatus	Hornwort	Apun	Apunc	apu	Yes	Anthocerotaceae	Anthocerotales	NA	NA	Anthocerotophyta	Bryophytes	Bryophytes	Embryophytes	Viridiplantae	Archaeplastida
14	Aquilegia oxysepala	Aquilegia	oxysepala	Columbine	Aoxy	Aoxys	aox	Yes	Ranunculaceae	Ranunculales	Sister CoreEudicots	Basal Eudicots	Dicots	Angiosperms	Tracheophytes	Embryophytes	Viridiplantae	Archaeplastida
15	Arabidopsis thaliana	Arabidopsis	thaliana	Arabidopsis	Atha	Athal	ath	Yes	Brassicaceae	Brassicales	Malvids	Rosids	Dicots	Angiosperms	Tracheophytes	Embryophytes	Viridiplantae	Archaeplastida
16	Arachis hypogaea	Arachis	hypogaea	Peanut	Ahyp	Ahypo	ahy	Yes	Fabaceae	Fabales	Fabids	Rosids	Dicots	Angiosperms	Tracheophytes	Embryophytes	Viridiplantae	Archaeplastida
17	Arnebia euchroma	Arnebia	euchroma	NA	Aeuc	NA	NA	NA	Boraginaceae	Boraginales	Lamiids	Asterids	Dicots	Angiosperms	Tracheophytes	Embryophytes	Viridiplantae	Archaeplastida
18	Asparagus officinalis	Asparagus	officinalis	Asparagus	Aoff	Aoffi	aof	Yes	Asparagaceae	Asperagales	NA	Lilioids	Monocots	Angiosperms	Tracheophytes	Embryophytes	Viridiplantae	Archaeplastida
19	Astragalus membranaceus	Astragalus	membranaceus	NA	Amem	NA	NA	NA	Fabaceae	Fabales	Fabids	Rosids	Dicots	Angiosperms	Tracheophytes	Embryophytes	Viridiplantae	Archaeplastida
20	Atropa belladonna	Atropa	belladonna	NA	Abel	NA	NA	NA	Solanaceae	Solanales	Lamiids	Asterids	Dicots	Angiosperms	Tracheophytes	Embryophytes	Viridiplantae	Archaeplastida
21	Avena sativa	Avena	sativa	NA	Asat	NA	NA	NA	Poaceae	Poales	NA	Commelinids	Monocots	Angiosperms	Tracheophytes	Embryophytes	Viridiplantae	Archaeplastida
22	Azolla filiculoides	Azolla	filiculoides	Water fern	Afil	Afili	afi	Yes	Salviniaceae	Salviniales	NA	NA	Polypodiophyta	Ferns	Tracheophytes	Embryophytes	Viridiplantae	Archaeplastida
23	Bambusa multiplex	Bambusa	multiplex	NA	Bmul	NA	NA	NA	Poaceae	Poales	NA	Commelinids	Monocots	Angiosperms	Tracheophytes	Embryophytes	Viridiplantae	Archaeplastida
24	Beta vulgaris	Beta	vulgaris	Beet	Bvul	Bvulg	bvu	Yes	Amaranthaceae	Caryophyllales	Sister Asterids	Superasterids	Dicots	Angiosperms	Tracheophytes	Embryophytes	Viridiplantae	Archaeplastida
25	Boswellia serrata	Boswellia	serrata	NA	Bser	NA	NA	NA	Burseraceae	Sapindales	Malvids	Rosids	Dicots	Angiosperms	Tracheophytes	Embryophytes	Viridiplantae	Archaeplastida
26	Brachypodium distachyon	Brachypodium	distachyon	Brachypodium	Bdis	Bdist	bdi	Yes	Poaceae	Poales	NA	Commelinids	Monocots	Angiosperms	Tracheophytes	Embryophytes	Viridiplantae	Archaeplastida
27	Brassica rapa	Brassica	rapa	Field mustard	Brap	Brapa	bra	Yes	Brassicaceae	Brassicales	Malvids	Rosids	Dicots	Angiosperms	Tracheophytes	Embryophytes	Viridiplantae	Archaeplastida
28	Camellia sinensis	Camellia	sinensis	Tea	Csin	Csine	csi	Yes	Theaceae	Ericales	Sister Euasterids	Asterids	Dicots	Angiosperms	Tracheophytes	Embryophytes	Viridiplantae	Archaeplastida
29	Cannabis sativa	Cannabis	sativa	Cannabis	Csat	Csati	csa	Yes	Cannabaceae	Rosales	Fabids	Rosids	Dicots	Angiosperms	Tracheophytes	Embryophytes	Viridiplantae	Archaeplastida
30	Capsicum annuum	Capsicum	annuum	Capsicum	Cann	Cannu	can	Yes	Solanaceae	Solanales	Lamiids	Asterids	Dicots	Angiosperms	Tracheophytes	Embryophytes	Viridiplantae	Archaeplastida
31	Capsicum chinense	Capsicum	chinense	NA	Cchi	NA	NA	NA	Solanaceae	Solanales	Lamiids	Asterids	Dicots	Angiosperms	Tracheophytes	Embryophytes	Viridiplantae	Archaeplastida
32	Capsicum spp.	Capsicum	spp.	NA	Cspp	NA	NA	NA	Solanaceae	Solanales	Lamiids	Asterids	Dicots	Angiosperms	Tracheophytes	Embryophytes	Viridiplantae	Archaeplastida
33	Carica papaya	Carica	papaya	Papaya	Cpap	Cpapa	cpa	Yes	Caricaceae	Brassicales	Malvids	Rosids	Dicots	Angiosperms	Tracheophytes	Embryophytes	Viridiplantae	Archaeplastida
34	Carthamus tinctorius	Carthamus	tinctorius	NA	Ctin	NA	NA	NA	Asteraceae	Asterales	Campanulids	Asterids	Dicots	Angiosperms	Tracheophytes	Embryophytes	Viridiplantae	Archaeplastida
35	Catharanthus roseus	Catharanthus	roseus	NA	Cros	NA	NA	NA	Apocynaceae	Gentianales	Lamiids	Asterids	Dicots	Angiosperms	Tracheophytes	Embryophytes	Viridiplantae	Archaeplastida
36	Celastrus angulatus	Celastrus	angulatus	NA	Cang	NA	NA	NA	Celastraceae	Celastrales	Fabids	Rosids	Dicots	Angiosperms	Tracheophytes	Embryophytes	Viridiplantae	Archaeplastida
37	Ceratophyllum demersum	Ceratophyllum	demersum	Coontail	Cdem	Cdeme	cde	Yes	Ceratophyllaceae	Ceratophyllales	Sister Eudicots	Basal Eudicots	Dicots	Angiosperms	Tracheophytes	Embryophytes	Viridiplantae	Archaeplastida
38	Chara braunii	Chara	braunii	Chara	Cbra	Cbrau	cbr	Yes	Characeae	Charales	NA	NA	NA	Charophyta	Streptophytic algae	Green algae	Viridiplantae	Archaeplastida
39	Chlamydomonas reinhardtii	Chlamydomonas	reinhardtii	Chlamydomonas	Crei	Crein	cre	Yes	Chlamydomonadaceae	Chlamydomonadales	NA	NA	NA	Chlorophyta	Clorophytic algae	Green algae	Viridiplantae	Archaeplastida
40	Cicer arietinum	Cicer	arietinum	NA	Cari	NA	NA	NA	Fabaceae	Fabales	Fabids	Rosids	Dicots	Angiosperms	Tracheophytes	Embryophytes	Viridiplantae	Archaeplastida
41	Cichorium intybus	Cichorium	intybus	NA	Cint	NA	NA	NA	Asteraceae	Asterales	Campanulids	Asterids	Dicots	Angiosperms	Tracheophytes	Embryophytes	Viridiplantae	Archaeplastida
42	Cistus creticus	Cistus	creticus	pink rock-rose	Ccre	Ccret	NA	NA	Cistaceae	Malvales	Malvids	Rosids	Dicots	Angiosperms	Tracheophytes	Embryophytes	Viridiplantae	Archaeplastida
43	Citrullus lanatus	Citrullus	lanatus	Watermelon	Clan	Clana	cla	Yes	Cucurbitaceae	Cucurbitales	Fabids	Rosids	Dicots	Angiosperms	Tracheophytes	Embryophytes	Viridiplantae	Archaeplastida
44	Citrus clementina	Citrus	clementina	Clementine orange	Ccle	Cclem	ccl	Yes	Rutaceae	Sapindales	Malvids	Rosids	Dicots	Angiosperms	Tracheophytes	Embryophytes	Viridiplantae	Archaeplastida
45	Clarkia breweri	Clarkia	breweri	NA	Cbre	NA	NA	NA	Onagraceae	Myrtales	Malvids	Rosids	Dicots	Angiosperms	Tracheophytes	Embryophytes	Viridiplantae	Archaeplastida
46	Clitoria ternatea	Clitoria	ternatea	NA	Cter	NA	NA	NA	Fabaceae	Fabales	Fabids	Rosids	Dicots	Angiosperms	Tracheophytes	Embryophytes	Viridiplantae	Archaeplastida
47	Coffea canephora	Coffea	canephora	Coffee	Ccan	Ccane	cca	Yes	Rubiaceae	Gentianales	Lamiids	Asterids	Dicots	Angiosperms	Tracheophytes	Embryophytes	Viridiplantae	Archaeplastida
48	Coleus blumei	Coleus	blumei	NA	Cblu	NA	NA	NA	Lamiaceae	Lamiales	Lamiids	Asterids	Dicots	Angiosperms	Tracheophytes	Embryophytes	Viridiplantae	Archaeplastida
49	Corylus avellana	Corylus	avellana	Common hazel	Cave	Cavel	cav	Yes	Betulaceae	Fagales	Fabids	Rosids	Dicots	Angiosperms	Tracheophytes	Embryophytes	Viridiplantae	Archaeplastida
50	Crocosmia x crocosmiiflora	Crocosmia	crocosmiiflora	NA	Ccro	NA	NA	NA	Iridaceae	Asparagales	NA	NA	Monocots	Angiosperms	Tracheophytes	Embryophytes	Viridiplantae	Archaeplastida
51	Cucumis melo	Cucumis	melo	Melon	Cmel	Cmelo	cme	Yes	Cucurbitaceae	Cucurbitales	Fabids	Rosids	Dicots	Angiosperms	Tracheophytes	Embryophytes	Viridiplantae	Archaeplastida
52	Cucumis sativus	Cucumis	sativus	NA	Csat	NA	NA	NA	Cucurbitaceae	Cucurbitales	Fabids	Rosids	Dicots	Angiosperms	Tracheophytes	Embryophytes	Viridiplantae	Archaeplastida
53	Cymbopogon martinii	Cymbopogon	martinii	NA	Cmar	NA	NA	NA	Poaceae	Poales	NA	Commelinids	Monocots	Angiosperms	Tracheophytes	Embryophytes	Viridiplantae	Archaeplastida
54	Cynara cardunculus	Cynara	cardunculus	NA	Ccar	NA	NA	NA	Asteraceae	Asterales	Campanulids	Asterids	Dicots	Angiosperms	Tracheophytes	Embryophytes	Viridiplantae	Archaeplastida
55	Cynara cardunculus var. altilis	Cynara	cardunculus	NA	Ccar	NA	NA	NA	Asteraceae	Asterales	Campanulids	Asterids	Dicots	Angiosperms	Tracheophytes	Embryophytes	Viridiplantae	Archaeplastida
56	Cynara cardunculus var. scolymus	Cynara	cardunculus	NA	Ccar	NA	NA	NA	Asteraceae	Asterales	Campanulids	Asterids	Dicots	Angiosperms	Tracheophytes	Embryophytes	Viridiplantae	Archaeplastida
57	Cynara scolymus	Cynara	scolymus	NA	Csco	NA	NA	NA	Asteraceae	Asterales	Campanulids	Asterids	Dicots	Angiosperms	Tracheophytes	Embryophytes	Viridiplantae	Archaeplastida
58	Dahlia pinnata	Dahlia	pinnata	NA	Dpin	NA	NA	NA	Asteraceae	Asterales	Campanulids	Asterids	Dicots	Angiosperms	Tracheophytes	Embryophytes	Viridiplantae	Archaeplastida
59	Dahlia variabilis	Dahlia	variabilis	NA	Dvar	NA	NA	NA	Asteraceae	Asterales	Campanulids	Asterids	Dicots	Angiosperms	Tracheophytes	Embryophytes	Viridiplantae	Archaeplastida
60	Daucus carota	Daucus	carota	Carrot	Dcar	Dcaro	dca	Yes	Apiaceae	Apiales	Campanulids	Asterids	Dicots	Angiosperms	Tracheophytes	Embryophytes	Viridiplantae	Archaeplastida
61	Dendranthema x morifolium	Dendranthema	morifolium	NA	Dmor	NA	NA	NA	Asteraceae	Asterales	Campanulids	Asterids	Dicots	Angiosperms	Tracheophytes	Embryophytes	Viridiplantae	Archaeplastida
62	Dianthus caryophyllus	Dianthus	caryophyllus	NA	Dcar	NA	NA	NA	Caryophyllaceae	Caryophyllales	Sister Asterids	Superasterids	Dicots	Angiosperms	Tracheophytes	Embryophytes	Viridiplantae	Archaeplastida
63	Digitalis lanata	Digitalis	lanata	NA	Dlan	NA	NA	NA	Plantaginaceae	Lamiales	Lamiids	Asterids	Dicots	Angiosperms	Tracheophytes	Embryophytes	Viridiplantae	Archaeplastida
64	Digitalis purpurea	Digitalis	purpurea	NA	Dpur	NA	NA	NA	Plantaginaceae	Lamiales	Lamiids	Asterids	Dicots	Angiosperms	Tracheophytes	Embryophytes	Viridiplantae	Archaeplastida
65	Disocorea dumentorum	Disocorea	dumentorum	Yam	Ddum	Ddume	ddu	Yes	Dioscoreaceae	Dioscoreales	NA	Lilioids	Monocots	Angiosperms	Tracheophytes	Embryophytes	Viridiplantae	Archaeplastida
66	Durio zibethinus Merr.	Durio	zibethinus	NA	Dzib	NA	NA	NA	Malvaceae	Malvales	Malvids	Rosids	Dicots	Angiosperms	Tracheophytes	Embryophytes	Viridiplantae	Archaeplastida
67	Echinacea purpurea	Echinacea	purpurea	NA	Epur	NA	NA	NA	Asteraceae	Asterales	Campanulids	Asterids	Dicots	Angiosperms	Tracheophytes	Embryophytes	Viridiplantae	Archaeplastida
68	Echium plantagineum	Echium	plantagineum	NA	Epla	NA	NA	NA	Boraginaceae	Boraginales	Lamiids	Asterids	Dicots	Angiosperms	Tracheophytes	Embryophytes	Viridiplantae	Archaeplastida
69	Elaeis guineensis	Elaeis	guineensis	Oil palm	Egui	Eguin	egu	Yes	Arecaceae	Arecales	NA	Commelinids	Monocots	Angiosperms	Tracheophytes	Embryophytes	Viridiplantae	Archaeplastida
70	Eragrostis curvula	Eragrostis	curvula	Lovegrass	Ecur	Ecurv	ecu	Yes	Poaceae	Poales	NA	Commelinids	Monocots	Angiosperms	Tracheophytes	Embryophytes	Viridiplantae	Archaeplastida
71	Eriobotrya japonica	Eriobotrya	japonica	NA	Ejap	NA	NA	NA	Rosaceae	Rosales	Fabids	Rosids	Dicots	Angiosperms	Tracheophytes	Embryophytes	Viridiplantae	Archaeplastida
72	Erythranthe guttata	Erythranthe	guttata	common yellow monkeyflower	Egut	Egutt	Egu	Yes	Phrymaceae	Lamiales	Lamiids	Asterids	Dicots	Angiosperms	Tracheophytes	Embryophytes	Viridiplantae	Archaeplastida
73	Erythroxylum coca	Erythroxylum	coca	NA	Ecoc	NA	NA	NA	Erythroxylaceae	Malpighiales	Fabids	Rosids	Dicots	Angiosperms	Tracheophytes	Embryophytes	Viridiplantae	Archaeplastida
74	Eucalyptus grandis	Eucalyptus	grandis	Eucalyptus	Egra	Egran	egr	Yes	Myrtaceae	Myrtales	Malvids	Rosids	Dicots	Angiosperms	Tracheophytes	Embryophytes	Viridiplantae	Archaeplastida
75	Euphorbia peplus	Euphorbia	peplus	Petty spurge	Epep	Epepl	epe	Yes	Euphorbiaceae	Malpighiales	Fabids	Rosids	Dicots	Angiosperms	Tracheophytes	Embryophytes	Viridiplantae	Archaeplastida
76	Eustoma grandiflorum	Eustoma	grandiflorum	NA	Egra	NA	NA	NA	Gentianaceae	Gentianales	Lamiids	Asterids	Dicots	Angiosperms	Tracheophytes	Embryophytes	Viridiplantae	Archaeplastida
77	Fragaria ananassa	Fragaria	ananassa	Strawberry	Fana	Fanan	fan	Yes	Rosaceae	Rosales	Fabids	Rosids	Dicots	Angiosperms	Tracheophytes	Embryophytes	Viridiplantae	Archaeplastida
78	Fragaria vesca	Fragaria	vesca	NA	Fves	NA	NA	NA	Rosaceae	Rosales	Fabids	Rosids	Dicots	Angiosperms	Tracheophytes	Embryophytes	Viridiplantae	Archaeplastida
79	Gentiana triflora	Gentiana	triflora	NA	Gtri	NA	NA	NA	Gentianaceae	Gentianales	Lamiids	Asterids	Dicots	Angiosperms	Tracheophytes	Embryophytes	Viridiplantae	Archaeplastida
80	Glycine max	Glycine	max	Soybean	Gmax	Gmax	gma	Yes	Fabaceae	Fabales	Fabids	Rosids	Dicots	Angiosperms	Tracheophytes	Embryophytes	Viridiplantae	Archaeplastida
81	Gossypium hirsutum	Gossypium	hirsutum	Upland cotton	Ghir	Ghirs	ghi	Yes	Malvaceae	Malvales	Malvids	Rosids	Dicots	Angiosperms	Tracheophytes	Embryophytes	Viridiplantae	Archaeplastida
82	Helianthus annuus	Helianthus	annuus	Sunflower	Hann	Hannu	han	Yes	Asteraceae	Asterales	Campanulids	Asterids	Dicots	Angiosperms	Tracheophytes	Embryophytes	Viridiplantae	Archaeplastida
83	Hibiscus cannabinus	Hibiscus	cannabinus	NA	Hcan	NA	NA	NA	Malvaceae	Malvales	Malvids	Rosids	Dicots	Angiosperms	Tracheophytes	Embryophytes	Viridiplantae	Archaeplastida
84	Hordeum murinum	Hordeum	murinum	NA	Hmur	NA	NA	NA	Poaceae	Poales	NA	Commelinids	Monocots	Angiosperms	Tracheophytes	Embryophytes	Viridiplantae	Archaeplastida
85	Hordeum vulgare	Hordeum	vulgare	Barley	Hvul	Hvulg	hvu	Yes	Poaceae	Poales	NA	Commelinids	Monocots	Angiosperms	Tracheophytes	Embryophytes	Viridiplantae	Archaeplastida
86	Hylocereus polyrhizus	Hylocereus	polyrhizus	NA	Hpol	NA	NA	NA	Cactaceae	Caryophyllales	Sister Asterids	Superasterids	Dicots	Angiosperms	Tracheophytes	Embryophytes	Viridiplantae	Archaeplastida
87	Ipomoea batatas	Ipomoea	batatas	Sweet potato	Ibat	Ibata	iba	Yes	Convolvulaceae	Solanales	Lamiids	Asterids	Dicots	Angiosperms	Tracheophytes	Embryophytes	Viridiplantae	Archaeplastida
88	Ipomoea nil	Ipomoea	nil	morning glory	Inil	Inil	Ini	Yes	Convolvulaceae	Solanales	Lamiids	Asterids	Dicots	Angiosperms	Tracheophytes	Embryophytes	Viridiplantae	Archaeplastida
89	Iris hollandica	Iris	hollandica	NA	Ihol	NA	NA	NA	Iridaceae	Asparagales	NA	NA	Monocots	Angiosperms	Tracheophytes	Embryophytes	Viridiplantae	Archaeplastida
90	Jasminum sambac	Jasminum	sambac	NA	Jsam	NA	NA	NA	Oleaceae	Lamiales	Lamiids	Asterids	Dicots	Angiosperms	Tracheophytes	Embryophytes	Viridiplantae	Archaeplastida
91	Klebsormidium nitens	Klebsormidium	nitens	Klebsormidium	Knit	Knite	kni	Yes	Klebsormidiaceae	Klebsormidiales	NA	NA	NA	Charophyta	Streptophytic algae	Green algae	Viridiplantae	Archaeplastida
92	Lactuca sativa	Lactuca	sativa	Lettuce	Lsat	Lsati	lsa	Yes	Asteraceae	Asterales	Campanulids	Asterids	Dicots	Angiosperms	Tracheophytes	Embryophytes	Viridiplantae	Archaeplastida
93	Lamium purpureum	Lamium	purpureum	NA	Lpur	NA	NA	NA	Lamiaceae	Lamiales	Lamiids	Asterids	Dicots	Angiosperms	Tracheophytes	Embryophytes	Viridiplantae	Archaeplastida
94	Larrea tridentata	Larrea	tridentata	NA	Ltri	NA	NA	NA	Zygophyllaceae	Zygophyllales	Fabids	Rosids	Dicots	Angiosperms	Tracheophytes	Embryophytes	Viridiplantae	Archaeplastida
95	Lathyrus sativus	Lathyrus	sativus	NA	Lsat	NA	NA	NA	Fabaceae	Fabales	Fabids	Rosids	Dicots	Angiosperms	Tracheophytes	Embryophytes	Viridiplantae	Archaeplastida
96	Lavandula angustifolia	Lavandula	angustifolia	NA	Lang	NA	NA	NA	Lamiaceae	Lamiales	Lamiids	Asterids	Dicots	Angiosperms	Tracheophytes	Embryophytes	Viridiplantae	Archaeplastida
97	Lavandula x intermedia	Lavandula	intermedia	NA	Lint	NA	NA	NA	Lamiaceae	Lamiales	Lamiids	Asterids	Dicots	Angiosperms	Tracheophytes	Embryophytes	Viridiplantae	Archaeplastida
98	Ligustrum robustum	Ligustrum	robustum	NA	Lrob	NA	NA	NA	Oleaceae	Lamiales	Lamiids	Asterids	Dicots	Angiosperms	Tracheophytes	Embryophytes	Viridiplantae	Archaeplastida
99	Lilium oriental hybrid (Siberia)	Lilium	oriental	NA	Lori	NA	NA	NA	Liliaceae	Liliales	NA	NA	Monocots	Angiosperms	Tracheophytes	Embryophytes	Viridiplantae	Archaeplastida
100	Lithospermum erythrorhizon	Lithospermum	erythrorhizon	NA	Lery	NA	NA	NA	Boraginaceae	Boraginales	Lamiids	Asterids	Dicots	Angiosperms	Tracheophytes	Embryophytes	Viridiplantae	Archaeplastida
101	Lonicera japonica	Lonicera	japonica	NA	Ljap	NA	NA	NA	Caprifoliaceae	Dipsacales	Campanulids	Asterids	Dicots	Angiosperms	Tracheophytes	Embryophytes	Viridiplantae	Archaeplastida
102	Lonicera maackii	Lonicera	maackii	NA	Lmaa	NA	NA	NA	Caprifoliaceae	Dipsacales	Campanulids	Asterids	Dicots	Angiosperms	Tracheophytes	Embryophytes	Viridiplantae	Archaeplastida
103	Lotus japonicus	Lotus	japonicus	Lotus	Ljap	Ljapo	lja	Yes	Fabaceae	Fabales	Fabids	Rosids	Dicots	Angiosperms	Tracheophytes	Embryophytes	Viridiplantae	Archaeplastida
104	Lupinus albus	Lupinus	albus	NA	Lalb	NA	NA	NA	Fabaceae	Fabales	Fabids	Rosids	Dicots	Angiosperms	Tracheophytes	Embryophytes	Viridiplantae	Archaeplastida
105	Lycopersicon esculentum	Lycopersicon	esculentum	NA	Lesc	NA	NA	NA	Solanaceae	Solanales	Lamiids	Asterids	Dicots	Angiosperms	Tracheophytes	Embryophytes	Viridiplantae	Archaeplastida
106	Magnolia biondii	Magnolia	biondii	Magnolia	Mbio	Mbion	mbi	Yes	Magnoliaceae	Magnoliales	NA	Magnoliids	NonMD Angiosperms	Angiosperms	Tracheophytes	Embryophytes	Viridiplantae	Archaeplastida
107	Malus domestica	Malus	domestica	Apple	Mdom	Mdome	mdo	Yes	Rosaceae	Rosales	Fabids	Rosids	Dicots	Angiosperms	Tracheophytes	Embryophytes	Viridiplantae	Archaeplastida
108	Malus x domestica	Malus	domestica	NA	Mdom	NA	NA	NA	Rosaceae	Rosales	Fabids	Rosids	Dicots	Angiosperms	Tracheophytes	Embryophytes	Viridiplantae	Archaeplastida
109	Manihot esculenta	Manihot	esculenta	Cassava	Mesc	Mescu	mes	Yes	Euphorbiaceae	Malpighiales	Fabids	Rosids	Dicots	Angiosperms	Tracheophytes	Embryophytes	Viridiplantae	Archaeplastida
110	Marchantia emarginata	Marchantia	emarginata	NA	Mema	NA	NA	NA	Marchantiaceae	Marchantiales	NA	NA	Marchantiophyta	Bryophytes	Bryophytes	Embryophytes	Viridiplantae	Archaeplastida
111	Marchantia paleacea	Marchantia	paleacea	NA	Mpal	NA	NA	NA	Marchantiaceae	Marchantiales	NA	NA	Marchantiophyta	Bryophytes	Bryophytes	Embryophytes	Viridiplantae	Archaeplastida
112	Marchantia polymorpha	Marchantia	polymorpha	Liverwort	Mpol	Mpoly	mpo	Yes	Marchantiaceae	Marchantiales	NA	NA	Marchantiophyta	Bryophytes	Bryophytes	Embryophytes	Viridiplantae	Archaeplastida
113	Medicago truncatula	Medicago	truncatula	Barrel medick	Mtru	Mtrun	mtr	Yes	Fabaceae	Fabales	Fabids	Rosids	Dicots	Angiosperms	Tracheophytes	Embryophytes	Viridiplantae	Archaeplastida
114	Melia azedarach	Melia	azedarach	white cedar	Maze	Mazed	NA	NA	Meliaceae	Sapindales	Malvids	Rosids	Dicots	Angiosperms	Tracheophytes	Embryophytes	Viridiplantae	Archaeplastida
115	Melissa officinalis	Melissa	officinalis	NA	Moff	NA	NA	NA	Lamiaceae	Lamiales	Lamiids	Asterids	Dicots	Angiosperms	Tracheophytes	Embryophytes	Viridiplantae	Archaeplastida
116	Mentha longifolia	Mentha	longifolia	NA	Mlon	NA	NA	NA	Lamiaceae	Lamiales	Lamiids	Asterids	Dicots	Angiosperms	Tracheophytes	Embryophytes	Viridiplantae	Archaeplastida
117	Micromonas pusilla	Micromonas	pusilla	Micromonas	Mpus	Mpuss	mpu	Yes	Mamiellaceae	Mamiellales	NA	NA	NA	Chlorophyta	Clorophytic algae	Green algae	Viridiplantae	Archaeplastida
118	Mimulus guttata	Mimulus	guttata	Monkeyflower	Mgut	Mgutt	mgu	Yes	Phyrmaceae	Lamiales	Lamiids	Asterids	Dicots	Angiosperms	Tracheophytes	Embryophytes	Viridiplantae	Archaeplastida
119	Miscanthus sinensis	Miscanthus	sinensis	Silvergrass	Msin	Msine	msi	Yes	Poaceae	Poales	NA	Commelinids	Monocots	Angiosperms	Tracheophytes	Embryophytes	Viridiplantae	Archaeplastida
120	Musa acuminata	Musa	acuminata	Banana	Macu	Macum	mac	Yes	Musaceae	Zingiberales	NA	Commelinids	Monocots	Angiosperms	Tracheophytes	Embryophytes	Viridiplantae	Archaeplastida
121	Musa sapientum	Musa	sapientum	NA	Msap	NA	NA	NA	Musaceae	Zingiberales	NA	Commelinids	Monocots	Angiosperms	Tracheophytes	Embryophytes	Viridiplantae	Archaeplastida
122	Nelumbo nucifera	Nelumbo	nucifera	Lotus	Nnuc	Nnuci	nnu	Yes	Nelumbonaceae	Proteales	Sister CoreEudicots	Basal Eudicots	Dicots	Angiosperms	Tracheophytes	Embryophytes	Viridiplantae	Archaeplastida
123	Nicotiana alata	Nicotiana	alata	NA	Nala	NA	NA	NA	Solanaceae	Solanales	Lamiids	Asterids	Dicots	Angiosperms	Tracheophytes	Embryophytes	Viridiplantae	Archaeplastida
124	Nicotiana attenuata	Nicotiana	attenuata	NA	Natt	NA	NA	NA	Solanaceae	Solanales	Lamiids	Asterids	Dicots	Angiosperms	Tracheophytes	Embryophytes	Viridiplantae	Archaeplastida
125	Nicotiana tabacum	Nicotiana	tabacum	NA	Ntab	NA	NA	NA	Solanaceae	Solanales	Lamiids	Asterids	Dicots	Angiosperms	Tracheophytes	Embryophytes	Viridiplantae	Archaeplastida
126	Ocimum basilicum	Ocimum	basilicum	NA	Obas	NA	NA	NA	Lamiaceae	Lamiales	Lamiids	Asterids	Dicots	Angiosperms	Tracheophytes	Embryophytes	Viridiplantae	Archaeplastida
127	Olea europaea	Olea	europaea	NA	Oeur	NA	NA	NA	Oleaceae	Lamiales	Lamiids	Asterids	Dicots	Angiosperms	Tracheophytes	Embryophytes	Viridiplantae	Archaeplastida
128	Oryza sativa	Oryza	sativa	NA	Osat	NA	NA	NA	Poaceae	Poales	NA	Commelinids	Monocots	Angiosperms	Tracheophytes	Embryophytes	Viridiplantae	Archaeplastida
129	Oryza sativa japonica	Oryza	sativa	Rice	Osat	Osati	osa	Yes	Poaceae	Poales	NA	Commelinids	Monocots	Angiosperms	Tracheophytes	Embryophytes	Viridiplantae	Archaeplastida
130	Paeonia ostii	Paeonia	ostii	NA	Post	NA	NA	NA	Paeoniaceae	Saxifragales	NA	NA	Dicots	Angiosperms	Tracheophytes	Embryophytes	Viridiplantae	Archaeplastida
131	Panicum virgatum	Panicum	virgatum	NA	Pvir	NA	NA	NA	Poaceae	Poales	NA	Commelinids	Monocots	Angiosperms	Tracheophytes	Embryophytes	Viridiplantae	Archaeplastida
132	Papaver somniferum	Papaver	somniferum	Opium poppy	Psom	Psomn	pso	Yes	Papaveraceae	Ranunculales	Sister CoreEudicots	Basal Eudicots	Dicots	Angiosperms	Tracheophytes	Embryophytes	Viridiplantae	Archaeplastida
133	Penstemon barbatus	Penstemon	barbatus	NA	Pbar	NA	NA	NA	Plantaginaceae	Lamiales	Lamiids	Asterids	Dicots	Angiosperms	Tracheophytes	Embryophytes	Viridiplantae	Archaeplastida
134	Pericallis cruenta	Pericallis	cruenta	NA	Pcru	NA	NA	NA	Asteraceae	Asterales	Campanulids	Asterids	Dicots	Angiosperms	Tracheophytes	Embryophytes	Viridiplantae	Archaeplastida
135	Perilla frutescens	Perilla	frutescens	NA	Pfru	NA	NA	NA	Lamiaceae	Lamiales	Lamiids	Asterids	Dicots	Angiosperms	Tracheophytes	Embryophytes	Viridiplantae	Archaeplastida
136	Petroselinum hortense	Petroselinum	hortense	NA	Phor	NA	NA	NA	Apiaceae	Apiales	Campanulids	Asterids	Dicots	Angiosperms	Tracheophytes	Embryophytes	Viridiplantae	Archaeplastida
137	Petunia axillaris	Petunia	axillaris	Petunia	Paxi	Paxil	pax	Yes	Solanaceae	Solanales	Lamiids	Asterids	Dicots	Angiosperms	Tracheophytes	Embryophytes	Viridiplantae	Archaeplastida
138	Petunia hybrida	Petunia	hybrida	NA	Phyb	NA	NA	NA	Solanaceae	Solanales	Lamiids	Asterids	Dicots	Angiosperms	Tracheophytes	Embryophytes	Viridiplantae	Archaeplastida
139	Petunia x hybrida	Petunia	hybrida	NA	Phyb	NA	NA	NA	Solanaceae	Solanales	Lamiids	Asterids	Dicots	Angiosperms	Tracheophytes	Embryophytes	Viridiplantae	Archaeplastida
140	Phacelia campanularia	Phacelia	campanularia	NA	Pcam	NA	NA	NA	Boraginaceae	Boraginales	Lamiids	Asterids	Dicots	Angiosperms	Tracheophytes	Embryophytes	Viridiplantae	Archaeplastida
141	Phaseolus vulgaris	Phaseolus	vulgaris	Common bean	Pvul	Pvulg	pvu	Yes	Fabaceae	Fabales	Fabids	Rosids	Dicots	Angiosperms	Tracheophytes	Embryophytes	Viridiplantae	Archaeplastida
142	Phyllostachys nigra	Phyllostachys	nigra	black bamboo	Pnig	Pnigr	NA	NA	Poaceae	Poales	NA	Commelinids	Monocots	Angiosperms	Tracheophytes	Embryophytes	Viridiplantae	Archaeplastida
143	Physcomitrella patens	Physcomitrella	patens	NA	Ppat	NA	NA	NA	Funariaceae	Funariales	NA	NA	Bryophyta	Bryophytes	Bryophytes	Embryophytes	Viridiplantae	Archaeplastida
144	Physcomitrium patens	Physcomitrium	patens	Moss	Ppat	Ppate	ppa	Yes	Funariaceae	Funariales	NA	NA	Bryophyta	Bryophytes	Bryophytes	Embryophytes	Viridiplantae	Archaeplastida
145	Picea abies	Picea	abies	Norway spruce	Pabi	Pabie	pab	Yes	Pinaceae	Pinales	NA	NA	Pinophyta	Gymnosperms	Tracheophytes	Embryophytes	Viridiplantae	Archaeplastida
146	Pinus radiata	Pinus	radiata	NA	Prad	NA	NA	NA	Pinaceae	Pinales	NA	NA	Pinophyta	Gymnosperms	Tracheophytes	Embryophytes	Viridiplantae	Archaeplastida
147	Pinus taeda	Pinus	taeda	Loblolly pine	Ptae	Ptaed	pta	Yes	Pinaceae	Pinales	NA	NA	Pinophyta	Gymnosperms	Tracheophytes	Embryophytes	Viridiplantae	Archaeplastida
148	Piper nigrum	Piper	nigrum	NA	Pnig	NA	NA	NA	Piperaceae	Piperales	NA	Magnoliids	NonMD Angiosperms	Angiosperms	Tracheophytes	Embryophytes	Viridiplantae	Archaeplastida
149	Pisum sativum	Pisum	sativum	Common pea	Psat	Psati	psa	Yes	Fabaceae	Fabales	Fabids	Rosids	Dicots	Angiosperms	Tracheophytes	Embryophytes	Viridiplantae	Archaeplastida
150	Plagiochasma appendiculatum	Plagiochasma	appendiculatum	NA	Papp	NA	NA	NA	Aytoniaceae	Marchantiales	NA	NA	Marchantiophyta	Bryophytes	Bryophytes	Embryophytes	Viridiplantae	Archaeplastida
151	Plectranthus scutellarioides	Plectranthus	scutellarioides	NA	Pscu	NA	NA	NA	Lamiaceae	Lamiales	Lamiids	Asterids	Dicots	Angiosperms	Tracheophytes	Embryophytes	Viridiplantae	Archaeplastida
152	Populus nigra	Populus	nigra	NA	Pnig	NA	NA	NA	Salicaceae	Malpighiales	Fabids	Rosids	Dicots	Angiosperms	Tracheophytes	Embryophytes	Viridiplantae	Archaeplastida
153	Populus trichocarpa	Populus	trichocarpa	Poplar	Ptri	Ptric	ptr	Yes	Salicaceae	Malpighiales	Fabids	Rosids	Dicots	Angiosperms	Tracheophytes	Embryophytes	Viridiplantae	Archaeplastida
154	Prunus mume	Prunus	mume	NA	Pmum	NA	NA	NA	Rosaceae	Rosales	Fabids	Rosids	Dicots	Angiosperms	Tracheophytes	Embryophytes	Viridiplantae	Archaeplastida
155	Prunus persica	Prunus	persica	Peach	Pper	Ppers	ppe	Yes	Rosaceae	Rosales	Fabids	Rosids	Dicots	Angiosperms	Tracheophytes	Embryophytes	Viridiplantae	Archaeplastida
156	Pseudognaphalium affine	Pseudognaphalium	affine	NA	Paff	Paffi	NA	NA	Asteraceae	Asterales	Campanulids	Asterids	Dicots	Angiosperms	Tracheophytes	Embryophytes	Viridiplantae	Archaeplastida
157	Pseudomonas aeruginosa	Pseudomonas	aeruginosa	NA	Paer	NA	NA	NA	Pseudomonadaceae	Pseudomonadales	NA	NA	NA	NA	NA	NA	NA	Bacteria
158	Punica granatum	Punica	granatum	Pomegranate	Pgra	Pgran	pgr	Yes	Lythraceae	Myrtales	Malvids	Rosids	Dicots	Angiosperms	Tracheophytes	Embryophytes	Viridiplantae	Archaeplastida
159	Quercus lobata	Quercus	lobata	Valley oak	Qlob	Qloba	qlo	Yes	Fagaceae	Fagales	Fabids	Rosids	Dicots	Angiosperms	Tracheophytes	Embryophytes	Viridiplantae	Archaeplastida
160	Rauvolfia serpentina	Rauvolfia	serpentina	NA	Rser	NA	NA	NA	Apocynaceae	Gentianales	Lamiids	Asterids	Dicots	Angiosperms	Tracheophytes	Embryophytes	Viridiplantae	Archaeplastida
161	Rehmannia glutinosa	Rehmannia	glutinosa	NA	Rglu	NA	NA	NA	Orobanchaceae	Lamiales	Lamiids	Asterids	Dicots	Angiosperms	Tracheophytes	Embryophytes	Viridiplantae	Archaeplastida
162	Ricinus communis	Ricinus	communis	NA	Rcom	NA	NA	NA	Euphorbiaceae	Malpighiales	Fabids	Rosids	Dicots	Angiosperms	Tracheophytes	Embryophytes	Viridiplantae	Archaeplastida
163	Rosa canina	Rosa	canina	NA	Rcan	NA	NA	NA	Rosaceae	Rosales	Fabids	Rosids	Dicots	Angiosperms	Tracheophytes	Embryophytes	Viridiplantae	Archaeplastida
164	Rosa chinensis	Rosa	chinensis	Bengal rose	Rchi	Rchin	rch	Yes	Rosaceae	Rosales	Fabids	Rosids	Dicots	Angiosperms	Tracheophytes	Embryophytes	Viridiplantae	Archaeplastida
165	Rosa hybrida	Rosa	hybrida	NA	Rhyb	NA	NA	NA	Rosaceae	Rosales	Fabids	Rosids	Dicots	Angiosperms	Tracheophytes	Embryophytes	Viridiplantae	Archaeplastida
166	Salix brachista	Salix	brachista	Salix	Sbra	Sbrac	sbr	Yes	Salicaceae	Malpighiales	Fabids	Rosids	Dicots	Angiosperms	Tracheophytes	Embryophytes	Viridiplantae	Archaeplastida
167	Salpiglossis sinuata	Salpiglossis	sinuata	NA	Ssin	NA	NA	NA	Solanaceae	Solanales	Lamiids	Asterids	Dicots	Angiosperms	Tracheophytes	Embryophytes	Viridiplantae	Archaeplastida
168	Salvia splendens	Salvia	splendens	NA	Sspl	NA	NA	NA	Lamiaceae	Lamiales	Lamiids	Asterids	Dicots	Angiosperms	Tracheophytes	Embryophytes	Viridiplantae	Archaeplastida
169	Salvinia cucullata	Salvinia	cucullata	Watermosses	Scuc	Scucu	scu	Yes	Salviniaceae	Salviniales	NA	NA	Polypodiophyta	Ferns	Tracheophytes	Embryophytes	Viridiplantae	Archaeplastida
170	Sarcandra glabra	Sarcandra	glabra	NA	Sgla	NA	NA	NA	Chloranthaceae	Chloranthales	NA	NA	NA	Angiosperms	Tracheophytes	Embryophytes	Viridiplantae	Archaeplastida
171	Schisandra chinensis	Schisandra	chinensis	NA	Schi	NA	NA	NA	Schisandraceae	Austrobaileyales	NA	NA	NA	Angiosperms	Tracheophytes	Embryophytes	Viridiplantae	Archaeplastida
172	Selaginella moellendorffii	Selaginella	moellendorffii	Selaginella	Smoe	Smoel	smo	Yes	Selaginellaceae	Selaginellales	NA	NA	Lycophyta	Lycophytes	Tracheophytes	Embryophytes	Viridiplantae	Archaeplastida
173	Senecio cruentus	Senecio	cruentus	NA	Scru	NA	NA	NA	Asteraceae	Asterales	Campanulids	Asterids	Dicots	Angiosperms	Tracheophytes	Embryophytes	Viridiplantae	Archaeplastida
174	Sequoiadendron giganteum	Sequoiadendron	giganteum	Redwood	Sgig	Sgiga	sgi	Yes	Cupressaceae	Cupressales	NA	NA	Pinophyta	Gymnosperms	Tracheophytes	Embryophytes	Viridiplantae	Archaeplastida
175	Sesamum indicum	Sesamum	indicum	NA	Sind	NA	NA	NA	Pedaliaceae	Lamiales	Lamiids	Asterids	Dicots	Angiosperms	Tracheophytes	Embryophytes	Viridiplantae	Archaeplastida
176	Setaria italica	Setaria	italica	NA	Sita	NA	NA	NA	Poaceae	Poales	NA	Commelinids	Monocots	Angiosperms	Tracheophytes	Embryophytes	Viridiplantae	Archaeplastida
177	Setaria viridis	Setaria	viridis	Setaria	Svir	Sviri	svi	Yes	Poaceae	Poales	NA	Commelinids	Monocots	Angiosperms	Tracheophytes	Embryophytes	Viridiplantae	Archaeplastida
178	Solanum cheesmaniae	Solanum	cheesmaniae	NA	Sche	NA	NA	NA	Solanaceae	Solanales	Lamiids	Asterids	Dicots	Angiosperms	Tracheophytes	Embryophytes	Viridiplantae	Archaeplastida
179	Solanum chmielewskii	Solanum	chmielewskii	NA	Schm	NA	NA	NA	Solanaceae	Solanales	Lamiids	Asterids	Dicots	Angiosperms	Tracheophytes	Embryophytes	Viridiplantae	Archaeplastida
180	Solanum galapagense	Solanum	galapagense	NA	Sgal	NA	NA	NA	Solanaceae	Solanales	Lamiids	Asterids	Dicots	Angiosperms	Tracheophytes	Embryophytes	Viridiplantae	Archaeplastida
181	Solanum habrochaites	Solanum	habrochaites	NA	Shab	NA	NA	NA	Solanaceae	Solanales	Lamiids	Asterids	Dicots	Angiosperms	Tracheophytes	Embryophytes	Viridiplantae	Archaeplastida
182	Solanum lycopersicum	Solanum	lycopersicum	Tomato	Slyc	Slyco	sly	Yes	Solanaceae	Solanales	Lamiids	Asterids	Dicots	Angiosperms	Tracheophytes	Embryophytes	Viridiplantae	Archaeplastida
183	Solanum lycopersicum var. cerasiforme	Solanum	lycopersicum	Tomato	Slyc	Slyco	sly	NA	Solanaceae	Solanales	Lamiids	Asterids	Dicots	Angiosperms	Tracheophytes	Embryophytes	Viridiplantae	Archaeplastida
184	Solanum melongena	Solanum	melongena	NA	Smel	NA	NA	NA	Solanaceae	Solanales	Lamiids	Asterids	Dicots	Angiosperms	Tracheophytes	Embryophytes	Viridiplantae	Archaeplastida
185	Solanum neorickii	Solanum	neorickii	NA	Sneo	NA	NA	NA	Solanaceae	Solanales	Lamiids	Asterids	Dicots	Angiosperms	Tracheophytes	Embryophytes	Viridiplantae	Archaeplastida
186	Solanum nigrum	Solanum	nigrum	NA	Snig	NA	NA	NA	Solanaceae	Solanales	Lamiids	Asterids	Dicots	Angiosperms	Tracheophytes	Embryophytes	Viridiplantae	Archaeplastida
187	Solanum pennellii	Solanum	pennellii	NA	Spen	NA	NA	NA	Solanaceae	Solanales	Lamiids	Asterids	Dicots	Angiosperms	Tracheophytes	Embryophytes	Viridiplantae	Archaeplastida
188	Solanum pimpinellifolium	Solanum	pimpinellifolium	NA	Spim	NA	NA	NA	Solanaceae	Solanales	Lamiids	Asterids	Dicots	Angiosperms	Tracheophytes	Embryophytes	Viridiplantae	Archaeplastida
189	Solanum quitoense	Solanum	quitoense	NA	Squi	NA	NA	NA	Solanaceae	Solanales	Lamiids	Asterids	Dicots	Angiosperms	Tracheophytes	Embryophytes	Viridiplantae	Archaeplastida
190	Solanum richardii	Solanum	richardii	NA	Sric	NA	NA	NA	Solanaceae	Solanales	Lamiids	Asterids	Dicots	Angiosperms	Tracheophytes	Embryophytes	Viridiplantae	Archaeplastida
191	Solanum tuberosum	Solanum	tuberosum	Potato	Stub	Stube	stu	Yes	Solanaceae	Solanales	Lamiids	Asterids	Dicots	Angiosperms	Tracheophytes	Embryophytes	Viridiplantae	Archaeplastida
192	Sorghum bicolor	Sorghum	bicolor	Sorghum	Sbic	Sbico	sbi	Yes	Poaceae	Poales	NA	Commelinids	Monocots	Angiosperms	Tracheophytes	Embryophytes	Viridiplantae	Archaeplastida
193	Sphagnum fallax	Sphagnum	fallax	Bogmoss	Sfal	Sfall	sfa	Yes	Sphagnaceae	Sphagnales	NA	NA	Bryophyta	Bryophytes	Bryophytes	Embryophytes	Viridiplantae	Archaeplastida
194	Spinacia oleracea	Spinacia	oleracea	NA	Sole	NA	NA	NA	Amaranthaceae	Caryophyllales	Sister Asterids	Superasterids	Dicots	Angiosperms	Tracheophytes	Embryophytes	Viridiplantae	Archaeplastida
195	Striga asiatica	Striga	asiatica	Witchweed	Sasi	Sasia	sas	Yes	Orobanchaceae	Lamiales	Lamiids	Asterids	Dicots	Angiosperms	Tracheophytes	Embryophytes	Viridiplantae	Archaeplastida
196	Strychnos nux-vomica	Strychnos	nux-vomica	NA	Snux	NA	NA	NA	Loganiaceae	Gentianales	Lamiids	Asterids	Dicots	Angiosperms	Tracheophytes	Embryophytes	Viridiplantae	Archaeplastida
197	Strychnos potatorum	Strychnos	potatorum	NA	Spot	NA	NA	NA	Loganiaceae	Gentianales	Lamiids	Asterids	Dicots	Angiosperms	Tracheophytes	Embryophytes	Viridiplantae	Archaeplastida
198	Symphytum officinale	Symphytum	officinale	NA	Soff	NA	NA	NA	Boraginaceae	Boraginales	Lamiids	Asterids	Dicots	Angiosperms	Tracheophytes	Embryophytes	Viridiplantae	Archaeplastida
199	Taraxacum antungense	Taraxacum	antungense	NA	Tant	NA	NA	NA	Asteraceae	Asterales	Campanulids	Asterids	Dicots	Angiosperms	Tracheophytes	Embryophytes	Viridiplantae	Archaeplastida
200	Taxus canadensis	Taxus	canadensis	NA	Tcan	NA	NA	NA	Taxaceae	Cupressales	NA	NA	Pinophyta	Gymnosperms	Tracheophytes	Embryophytes	Viridiplantae	Archaeplastida
201	Taxus cuspidata	Taxus	cuspidata	NA	Tcus	NA	NA	NA	Taxaceae	Cupressales	NA	NA	Pinophyta	Gymnosperms	Tracheophytes	Embryophytes	Viridiplantae	Archaeplastida
202	Taxus species	Taxus	species	NA	Tspe	NA	NA	NA	Taxaceae	Cupressales	NA	NA	Pinophyta	Gymnosperms	Tracheophytes	Embryophytes	Viridiplantae	Archaeplastida
203	Taxus wallichiana	Taxus	wallichiana	NA	Twal	NA	NA	NA	Taxaceae	Cupressales	NA	NA	Pinophyta	Gymnosperms	Tracheophytes	Embryophytes	Viridiplantae	Archaeplastida
204	Taxus x media	Taxus	media	hybrid yew	Tmed	Tmedi	NA	NA	Taxaceae	Cupressales	NA	NA	Pinophyta	Gymnosperms	Tracheophytes	Embryophytes	Viridiplantae	Archaeplastida
205	Theobroma cacao	Theobroma	cacao	Coffee	Tcac	Tcaca	tca	Yes	Malvaceae	Malvales	Malvids	Rosids	Dicots	Angiosperms	Tracheophytes	Embryophytes	Viridiplantae	Archaeplastida
206	Trifolium pratense	Trifolium	pratense	NA	Tpra	NA	NA	NA	Fabaceae	Fabales	Fabids	Rosids	Dicots	Angiosperms	Tracheophytes	Embryophytes	Viridiplantae	Archaeplastida
207	Triticum aestivum	Triticum	aestivum	Wheat	Taes	Taest	tae	Yes	Poaceae	Poales	NA	Commelinids	Monocots	Angiosperms	Tracheophytes	Embryophytes	Viridiplantae	Archaeplastida
208	Utricularia gibba	Utricularia	gibba	Bladderwort	Ugib	Ugibb	ugi	Yes	Lentibulariaceae	Lamiales	Lamiids	Asterids	Dicots	Angiosperms	Tracheophytes	Embryophytes	Viridiplantae	Archaeplastida
209	Vaccinium macrocarpon	Vaccinium	macrocarpon	Cranberry	Vmac	Vmacr	vma	Yes	Ericaceae	Ericales	Sister Euasterids	Asterids	Dicots	Angiosperms	Tracheophytes	Embryophytes	Viridiplantae	Archaeplastida
210	Verbena hybrida	Verbena	hybrida	NA	Vhyb	NA	NA	NA	Verbenaceae	Lamiales	Lamiids	Asterids	Dicots	Angiosperms	Tracheophytes	Embryophytes	Viridiplantae	Archaeplastida
211	Vigna mungo	Vigna	mungo	Urad bean	Vmun	Vmung	vmu	Yes	Fabaceae	Fabales	Fabids	Rosids	Dicots	Angiosperms	Tracheophytes	Embryophytes	Viridiplantae	Archaeplastida
212	Vigna radiata	Vigna	radiata	NA	Vrad	NA	NA	NA	Fabaceae	Fabales	Fabids	Rosids	Dicots	Angiosperms	Tracheophytes	Embryophytes	Viridiplantae	Archaeplastida
213	Vitis labrusca	Vitis	labrusca	NA	Vlab	NA	NA	NA	Vitaceae	Vitales	Sister Eurosids	Rosids	Dicots	Angiosperms	Tracheophytes	Embryophytes	Viridiplantae	Archaeplastida
214	Vitis vinifera	Vitis	vinifera	Grape	Vvin	Vvini	vvi	Yes	Vitaceae	Vitales	Sister Eurosids	Rosids	Dicots	Angiosperms	Tracheophytes	Embryophytes	Viridiplantae	Archaeplastida
215	Volvox carteri	Volvox	carteri	Volvox	Vcar	Vcart	vca	Yes	Volvocaceae	Chlamydomonadales	NA	NA	NA	Chlorophyta	Streptophytic algae	Green algae	Viridiplantae	Archaeplastida
216	Wurfbainia longiligularis	Wurfbainia	longiligularis	NA	Wlon	Wlong	NA	NA	Zingiberaceae	Zingiberales	NA	Commelinids	Monocots	Angiosperms	Tracheophytes	Embryophytes	Viridiplantae	Archaeplastida
217	Wurfbainia villosa	Wurfbainia	villosa	NA	Wvil	NA	NA	NA	Zingiberaceae	Zingiberales	NA	Commelinids	Monocots	Angiosperms	Tracheophytes	Embryophytes	Viridiplantae	Archaeplastida
218	Zea mays	Zea	mays	Maize	Zmay	Zmays	zma	Yes	Poaceae	Poales	NA	Commelinids	Monocots	Angiosperms	Tracheophytes	Embryophytes	Viridiplantae	Archaeplastida
219	Zea mays B73	Zea	mays	Maize (B73)	Zmay	Zmays	zma	NA	Poaceae	Poales	NA	Commelinids	Monocots	Angiosperms	Tracheophytes	Embryophytes	Viridiplantae	Archaeplastida
220	Zostera marina	Zostera	marina	Common eelgrass	Zmar	Zmari	zma	Yes	Zosteraceae	Alismatales	NA	Basal Monocots	Monocots	Angiosperms	Tracheophytes	Embryophytes	Viridiplantae	Archaeplastida
