## Supplemental File 5 for "Systematic functional annotation of thousands of BAHD acyltransferases in plant genomes using Protein Language Model and phylogenomic tools"

### Sheet: Legend
				Supplementary File 5: Pairwise sequence-identity and functional-overlap of BAHD clades (A) and Orthologous Groups (B). Clade/OG-level pairwise identity (PID) calculated as fraction of aligned residues with exact non-gap matches (biopython Bio.Align.PairwiseAligner.align) across all pairs of enzymes in a group. Functional overlap within each clade or Orthologous Group was quantified using mean pai…

### Sheet: 5A_Clade_PID_jac
	clade	n_characterized	n_total	pair_count_characterized	mean_pid_characterized	pair_count_all	mean_pid_all	og_count	acceptor_leaf_count	donor_leaf_count	acceptor_missing_leaf_count	donor_missing_leaf_count	clade_acceptor_jaccard	clade_donor_jaccard	unweighted_og_acceptor_jaccard	unweighted_og_donor_jaccard	unweighted_og_mean_pid_all	type_activity_1	type_activity_2	type_activity_3	ogs
	Clade_1	37	1132	666	0.34706	640146	0.282258	9	37	37	1095	1095	0.294626	0.677177	0.466042	0.749524	0.440941	0.6471|Flavonoids|aliphatic	0.3235|Isoflavonoids|aliphatic	0.1765|Flavonoids|aromatic	OG0000002|OG0000006|OG0000017|OG0000019|OG0000021|OG0000028|OG0000040|OG0000058|OG0000212
	Clade_3	83	880	3403	0.348324	386760	0.322478	27	84	84	796	796	0.071183	0.825875	0.405238	0.964286	0.517241	0.2464|Naphthalenes|aliphatic	0.1304|Tryptophan alkaloids|aliphatic	0.0870|Triterpenoids|aliphatic	OG0000009|OG0000013|OG0000016|OG0000022|OG0000035|OG0000036|OG0000041|OG0000047|OG0000052|OG0000063|OG0000104|OG0000133|OG0000141|OG0000148|OG0000152|OG0000163|OG0000167|OG0000194|OG0000216|OG0000246|OG0000248|OG0000277|OG0000281|OG0000341|OG0000386|OG0000512|OG0000513
	Clade_4	19	373	171	0.540539	69378	0.403158	2	19	19	354	354	0.599903	1	0.629563	1	0.459209	0.8947|Ornithine alkaloids|aromatic	0.6842|Pseudoalkaloids|aromatic	0.2105|Tryptophan alkaloids|aromatic	OG0000007|OG0000012
	Clade_5	100	866	4950	0.486745	374545	0.356875	5	100	100	766	766	0.329823	0.960606	0.402518	0.975639	0.52397	0.7071|Phenolic acids (C6-C1)|aromatic	0.2121|Shikimates and Phenylpropanoids (p)|aromatic	0.1515|Small peptides|aromatic	OG0000001|OG0000014|OG0000043|OG0000046|OG0000053
	Clade_6	91	1541	4095	0.353615	1186569	0.314904	9	91	91	1450	1450	0.128902	0.50696	0.521616	0.702867	0.527746	0.2558|Shikimates and Phenylpropanoids (p)|aliphatic	0.2442|Fatty acyls|aliphatic	0.1744|Phenylpropanoids (C6-C3)|aromatic	OG0000000|OG0000005|OG0000010|OG0000020|OG0000023|OG0000024|OG0000044|OG0000048|OG0000288
	Clade_7	5	287	10	0.616972	41041	0.393613	1	5	5	282	282	0.59	1	0.59	1	0.393613	1.0000|Phenylpropanoids (C6-C3)|aliphatic	0.8000|Shikimates and Phenylpropanoids (p)|aliphatic	0.2000|Fatty acyls|aliphatic	OG0000004
	NA	1	7	0	NA	21	0.379202	1	1	1	6	6	NA	NA	NA	NA	0.379202	1.0000|Phenolic acids (C6-C1)|aromatic	0.0000|NA|NA	0.0000|NA|NA	OG0000168

### Sheet: 5B_OG_PID_jac
og	n_characterized	n_total	pair_count_characterized	mean_pid_characterized	pair_count_all	mean_pid_all	acceptor_jaccard	donor_jaccard	acceptor_leaf_count	donor_leaf_count	acceptor_missing_leaf_count	donor_missing_leaf_count	clade_number
OG0000001	77	624	2926	0.553134	194376	0.384904	0.46424	0.961381	77	77	547	547	5
OG0000000	36	765	630	0.521079	292229	0.381654	0.275503	0.584921	36	36	729	729	6
OG0000041	26	67	325	0.508108	2211	0.383753	0.44	1	26	26	41	41	0
OG0000010	19	196	171	0.494877	19110	0.43439	0.265205	0.538012	19	19	177	177	6
OG0000014	17	136	136	0.554077	9180	0.439759	0.3125	0.941176	17	17	119	119	5
OG0000007	15	238	105	0.628737	28203	0.461283	0.828571	1	15	15	223	223	4
OG0000288	12	16	66	0.635747	120	0.591528	0.833333	0.590909	12	12	4	4	6
OG0000005	11	264	55	0.51664	34716	0.491587	0.527273	0.909091	11	11	253	253	6
OG0000006	10	262	45	0.447584	34191	0.396388	0.393122	1	10	10	252	252	1
OG0000040	10	52	45	0.552389	1326	0.512194	0.556818	0.533333	10	10	42	42	1
OG0000028	7	62	21	0.484299	1891	0.410664	0.380272	0.714286	7	7	55	55	1
OG0000216	6	11	15	0.730655	55	0.653842	0	1	6	6	5	5	3
OG0000009	5	192	10	0.401224	18336	0.407682	0.2	1	5	5	187	187	0
OG0000013	5	130	10	0.525417	8385	0.394883	0.4	1	5	5	125	125	0
OG0000277	5	9	10	0.581957	36	0.587113	0.2	1	5	5	4	4	3
OG0000004	5	287	10	0.616972	41041	0.393613	0.59	1	5	5	282	282	7
OG0000104	5	16	10	0.69598	120	0.498624	0	1	5	5	11	11	3
OG0000002	4	445	6	0.38894	98790	0.343512	0	0.5	4	4	441	441	1
OG0000023	4	73	6	0.456681	2628	0.458604	0.75	1	4	4	69	69	6
OG0000020	4	88	6	0.505429	3828	0.493832	NA	1	4	4	84	84	6
OG0000012	4	135	6	0.650928	9045	0.457136	0.430556	1	4	4	131	131	4
OG0000043	3	42	3	0.614651	861	0.43195	0.333333	1	3	3	39	39	5
OG0000052	3	32	3	0.6585	496	0.515477	0.333333	1	3	3	29	29	3
OG0000281	3	7	3	0.661544	21	0.679858	0.75	1	4	4	3	3	3
OG0000047	2	34	1	0.360987	561	0.413683	0	0.5	2	2	32	32	3
OG0000036	2	47	1	0.423983	1081	0.394309	1	1	2	2	45	45	3
OG0000048	2	31	1	0.541761	465	0.686691	0	0	2	2	29	29	0
OG0000141	2	9	1	0.569507	36	0.626538	0	1	2	2	7	7	3
OG0000053	2	30	1	0.679545	435	0.656041	0.5	1	2	2	28	28	5
OG0000063	2	25	1	0.78	300	0.459759	1	1	2	2	23	23	3
OG0000148	2	9	1	0.870614	36	0.62286	0.6	1	2	2	7	7	3
OG0000019	2	93	1	0.963753	4278	0.39109	1	1	2	2	91	91	1
OG0000044	2	39	1	0.967213	741	0.61267	1	1	2	2	37	37	0
OG0000022	2	75	1	1	2775	0.451183	0.75	1	2	2	73	73	0
OG0000512	1	3	0	NA	3	0.804371	NA	NA	1	1	2	2	0
OG0000513	1	3	0	NA	3	0.712296	NA	NA	1	1	2	2	0
OG0000046	1	34	0	NA	561	0.707197	NA	NA	1	1	33	33	0
OG0000152	1	8	0	NA	28	0.663255	NA	NA	1	1	7	7	0
OG0000024	1	69	0	NA	2346	0.598761	NA	NA	1	1	68	68	0
OG0000246	1	5	0	NA	10	0.568837	NA	NA	1	1	4	4	0
OG0000212	1	6	0	NA	15	0.567613	NA	NA	1	1	5	5	0
OG0000248	1	5	0	NA	10	0.558234	NA	NA	1	1	4	4	0
OG0000194	1	6	0	NA	15	0.541355	NA	NA	1	1	5	5	0
OG0000017	1	107	0	NA	5671	0.525423	NA	NA	1	1	106	106	0
OG0000163	1	7	0	NA	21	0.508983	NA	NA	1	1	6	6	0
OG0000021	1	79	0	NA	3081	0.505539	NA	NA	1	1	78	78	0
OG0000341	1	4	0	NA	6	0.484952	NA	NA	1	1	3	3	0
OG0000167	1	7	0	NA	21	0.479441	NA	NA	1	1	6	6	0
OG0000386	1	3	0	NA	3	0.422545	NA	NA	1	1	2	2	0
OG0000016	1	109	0	NA	5886	0.411224	NA	NA	1	1	108	108	0
OG0000168	1	7	0	NA	21	0.379202	NA	NA	1	1	6	6	0
OG0000133	1	9	0	NA	36	0.370663	NA	NA	1	1	8	8	0
OG0000035	1	48	0	NA	1128	0.349792	NA	NA	1	1	47	47	0
OG0000058	1	26	0	NA	325	0.316048	NA	NA	1	1	25	25	0
OG0000383	0	2	0	NA	1	1	NA	NA	0	0	2	2	0
OG0000384	0	2	0	NA	1	1	NA	NA	0	0	2	2	0
OG0000396	0	2	0	NA	1	1	NA	NA	0	0	2	2	0
OG0000442	0	2	0	NA	1	1	NA	NA	0	0	2	2	0
OG0000510	0	2	0	NA	1	1	NA	NA	0	0	2	2	0
OG0000523	0	2	0	NA	1	1	NA	NA	0	0	2	2	0
OG0000395	0	2	0	NA	1	0.997831	NA	NA	0	0	2	2	0
OG0000418	0	2	0	NA	1	0.990074	NA	NA	0	0	2	2	0
OG0000379	0	2	0	NA	1	0.98778	NA	NA	0	0	2	2	0
OG0000453	0	2	0	NA	1	0.9875	NA	NA	0	0	2	2	0
OG0000380	0	2	0	NA	1	0.97541	NA	NA	0	0	2	2	0
OG0000431	0	2	0	NA	1	0.967816	NA	NA	0	0	2	2	0
OG0000476	0	2	0	NA	1	0.967568	NA	NA	0	0	2	2	0
OG0000424	0	2	0	NA	1	0.966068	NA	NA	0	0	2	2	0
OG0000464	0	2	0	NA	1	0.963696	NA	NA	0	0	2	2	0
OG0000444	0	2	0	NA	1	0.958333	NA	NA	0	0	2	2	0
OG0000432	0	2	0	NA	1	0.947489	NA	NA	0	0	2	2	0
OG0000488	0	2	0	NA	1	0.946903	NA	NA	0	0	2	2	0
OG0000397	0	2	0	NA	1	0.946759	NA	NA	0	0	2	2	0
OG0000417	0	2	0	NA	1	0.944615	NA	NA	0	0	2	2	0
OG0000325	0	3	0	NA	3	0.943182	NA	NA	0	0	3	3	0
OG0000308	0	3	0	NA	3	0.942029	NA	NA	0	0	3	3	0
OG0000234	0	4	0	NA	6	0.935962	NA	NA	0	0	4	4	0
OG0000522	0	2	0	NA	1	0.926366	NA	NA	0	0	2	2	0
OG0000161	0	6	0	NA	15	0.926265	NA	NA	0	0	6	6	0
OG0000202	0	5	0	NA	10	0.921247	NA	NA	0	0	5	5	0
OG0000521	0	2	0	NA	1	0.912664	NA	NA	0	0	2	2	0
OG0000411	0	2	0	NA	1	0.899329	NA	NA	0	0	2	2	0
OG0000162	0	6	0	NA	15	0.896475	NA	NA	0	0	6	6	0
OG0000511	0	2	0	NA	1	0.895323	NA	NA	0	0	2	2	0
OG0000138	0	7	0	NA	21	0.895221	NA	NA	0	0	7	7	0
OG0000376	0	3	0	NA	3	0.89265	NA	NA	0	0	3	3	0
OG0000364	0	3	0	NA	3	0.888287	NA	NA	0	0	3	3	0
OG0000410	0	2	0	NA	1	0.879167	NA	NA	0	0	2	2	0
OG0000487	0	2	0	NA	1	0.867882	NA	NA	0	0	2	2	0
OG0000266	0	4	0	NA	6	0.866311	NA	NA	0	0	4	4	0
OG0000367	0	3	0	NA	3	0.863799	NA	NA	0	0	3	3	0
OG0000238	0	4	0	NA	6	0.862816	NA	NA	0	0	4	4	0
OG0000090	0	12	0	NA	66	0.862167	NA	NA	0	0	12	12	0
OG0000263	0	4	0	NA	6	0.857757	NA	NA	0	0	4	4	0
OG0000331	0	3	0	NA	3	0.851045	NA	NA	0	0	3	3	0
OG0000291	0	4	0	NA	6	0.849678	NA	NA	0	0	4	4	0
OG0000448	0	2	0	NA	1	0.849438	NA	NA	0	0	2	2	0
OG0000372	0	3	0	NA	3	0.847283	NA	NA	0	0	3	3	0
OG0000440	0	2	0	NA	1	0.845987	NA	NA	0	0	2	2	0
OG0000233	0	4	0	NA	6	0.845813	NA	NA	0	0	4	4	0
OG0000205	0	5	0	NA	10	0.84368	NA	NA	0	0	5	5	0
OG0000455	0	2	0	NA	1	0.838649	NA	NA	0	0	2	2	0
OG0000255	0	4	0	NA	6	0.838107	NA	NA	0	0	4	4	0
OG0000450	0	2	0	NA	1	0.835317	NA	NA	0	0	2	2	0
OG0000465	0	2	0	NA	1	0.828452	NA	NA	0	0	2	2	0
OG0000309	0	3	0	NA	3	0.827883	NA	NA	0	0	3	3	0
OG0000345	0	3	0	NA	3	0.826303	NA	NA	0	0	3	3	0
OG0000389	0	2	0	NA	1	0.824786	NA	NA	0	0	2	2	0
OG0000188	0	5	0	NA	10	0.824724	NA	NA	0	0	5	5	0
OG0000184	0	5	0	NA	10	0.824042	NA	NA	0	0	5	5	0
OG0000310	0	3	0	NA	3	0.820976	NA	NA	0	0	3	3	0
OG0000070	0	19	0	NA	171	0.819676	NA	NA	0	0	19	19	0
OG0000196	0	5	0	NA	10	0.81858	NA	NA	0	0	5	5	0
OG0000370	0	3	0	NA	3	0.818136	NA	NA	0	0	3	3	0
OG0000323	0	3	0	NA	3	0.813643	NA	NA	0	0	3	3	0
OG0000179	0	6	0	NA	15	0.809524	NA	NA	0	0	6	6	0
OG0000278	0	4	0	NA	6	0.807286	NA	NA	0	0	4	4	0
OG0000456	0	2	0	NA	1	0.805104	NA	NA	0	0	2	2	0
OG0000349	0	3	0	NA	3	0.803695	NA	NA	0	0	3	3	0
OG0000501	0	2	0	NA	1	0.8	NA	NA	0	0	2	2	0
OG0000177	0	6	0	NA	15	0.799067	NA	NA	0	0	6	6	0
OG0000189	0	5	0	NA	10	0.798952	NA	NA	0	0	5	5	0
OG0000426	0	2	0	NA	1	0.796009	NA	NA	0	0	2	2	0
OG0000283	0	4	0	NA	6	0.795756	NA	NA	0	0	4	4	0
OG0000435	0	2	0	NA	1	0.795139	NA	NA	0	0	2	2	0
OG0000259	0	4	0	NA	6	0.792067	NA	NA	0	0	4	4	0
OG0000449	0	2	0	NA	1	0.790356	NA	NA	0	0	2	2	0
OG0000419	0	2	0	NA	1	0.778656	NA	NA	0	0	2	2	0
OG0000251	0	4	0	NA	6	0.778399	NA	NA	0	0	4	4	0
OG0000221	0	5	0	NA	10	0.776061	NA	NA	0	0	5	5	0
OG0000509	0	2	0	NA	1	0.774793	NA	NA	0	0	2	2	0
OG0000346	0	3	0	NA	3	0.770178	NA	NA	0	0	3	3	0
OG0000409	0	2	0	NA	1	0.76824	NA	NA	0	0	2	2	0
OG0000494	0	2	0	NA	1	0.768161	NA	NA	0	0	2	2	0
OG0000405	0	2	0	NA	1	0.768018	NA	NA	0	0	2	2	0
OG0000139	0	7	0	NA	21	0.765362	NA	NA	0	0	7	7	0
OG0000224	0	5	0	NA	10	0.75903	NA	NA	0	0	5	5	0
OG0000290	0	4	0	NA	6	0.757303	NA	NA	0	0	4	4	0
OG0000330	0	3	0	NA	3	0.756052	NA	NA	0	0	3	3	0
OG0000490	0	2	0	NA	1	0.751046	NA	NA	0	0	2	2	0
OG0000342	0	3	0	NA	3	0.749001	NA	NA	0	0	3	3	0
OG0000507	0	2	0	NA	1	0.747323	NA	NA	0	0	2	2	0
OG0000443	0	2	0	NA	1	0.744493	NA	NA	0	0	2	2	0
OG0000445	0	2	0	NA	1	0.743902	NA	NA	0	0	2	2	0
OG0000433	0	2	0	NA	1	0.740566	NA	NA	0	0	2	2	0
OG0000479	0	2	0	NA	1	0.739857	NA	NA	0	0	2	2	0
OG0000207	0	5	0	NA	10	0.738008	NA	NA	0	0	5	5	0
OG0000200	0	5	0	NA	10	0.735944	NA	NA	0	0	5	5	0
OG0000279	0	4	0	NA	6	0.733891	NA	NA	0	0	4	4	0
OG0000294	0	4	0	NA	6	0.733025	NA	NA	0	0	4	4	0
OG0000320	0	3	0	NA	3	0.732011	NA	NA	0	0	3	3	0
OG0000094	0	12	0	NA	66	0.73047	NA	NA	0	0	12	12	0
OG0000333	0	3	0	NA	3	0.730132	NA	NA	0	0	3	3	0
OG0000303	0	3	0	NA	3	0.729958	NA	NA	0	0	3	3	0
OG0000378	0	3	0	NA	3	0.727921	NA	NA	0	0	3	3	0
OG0000422	0	2	0	NA	1	0.726477	NA	NA	0	0	2	2	0
OG0000300	0	3	0	NA	3	0.72597	NA	NA	0	0	3	3	0
OG0000452	0	2	0	NA	1	0.724561	NA	NA	0	0	2	2	0
OG0000190	0	5	0	NA	10	0.724398	NA	NA	0	0	5	5	0
OG0000073	0	17	0	NA	136	0.722612	NA	NA	0	0	17	17	0
OG0000254	0	4	0	NA	6	0.721128	NA	NA	0	0	4	4	0
OG0000390	0	2	0	NA	1	0.718681	NA	NA	0	0	2	2	0
OG0000198	0	5	0	NA	10	0.71846	NA	NA	0	0	5	5	0
OG0000438	0	2	0	NA	1	0.717105	NA	NA	0	0	2	2	0
OG0000441	0	2	0	NA	1	0.714922	NA	NA	0	0	2	2	0
OG0000153	0	7	0	NA	21	0.710953	NA	NA	0	0	7	7	0
OG0000071	0	19	0	NA	171	0.708658	NA	NA	0	0	19	19	0
OG0000359	0	3	0	NA	3	0.703266	NA	NA	0	0	3	3	0
OG0000122	0	8	0	NA	28	0.70183	NA	NA	0	0	8	8	0
OG0000350	0	3	0	NA	3	0.701628	NA	NA	0	0	3	3	0
OG0000301	0	3	0	NA	3	0.695431	NA	NA	0	0	3	3	0
OG0000463	0	2	0	NA	1	0.692898	NA	NA	0	0	2	2	0
OG0000467	0	2	0	NA	1	0.691837	NA	NA	0	0	2	2	0
OG0000402	0	2	0	NA	1	0.691441	NA	NA	0	0	2	2	0
OG0000508	0	2	0	NA	1	0.690619	NA	NA	0	0	2	2	0
OG0000381	0	2	0	NA	1	0.68913	NA	NA	0	0	2	2	0
OG0000178	0	6	0	NA	15	0.688425	NA	NA	0	0	6	6	0
OG0000454	0	2	0	NA	1	0.687912	NA	NA	0	0	2	2	0
OG0000287	0	4	0	NA	6	0.686935	NA	NA	0	0	4	4	0
OG0000258	0	4	0	NA	6	0.685747	NA	NA	0	0	4	4	0
OG0000129	0	8	0	NA	28	0.6847	NA	NA	0	0	8	8	0
OG0000489	0	2	0	NA	1	0.683871	NA	NA	0	0	2	2	0
OG0000204	0	5	0	NA	10	0.681443	NA	NA	0	0	5	5	0
OG0000115	0	9	0	NA	36	0.678321	NA	NA	0	0	9	9	0
OG0000154	0	7	0	NA	21	0.677435	NA	NA	0	0	7	7	0
OG0000471	0	2	0	NA	1	0.676724	NA	NA	0	0	2	2	0
OG0000469	0	2	0	NA	1	0.67551	NA	NA	0	0	2	2	0
OG0000475	0	2	0	NA	1	0.675	NA	NA	0	0	2	2	0
OG0000414	0	2	0	NA	1	0.67086	NA	NA	0	0	2	2	0
OG0000298	0	3	0	NA	3	0.670402	NA	NA	0	0	3	3	0
OG0000091	0	12	0	NA	66	0.669628	NA	NA	0	0	12	12	0
OG0000140	0	7	0	NA	21	0.669598	NA	NA	0	0	7	7	0
OG0000423	0	2	0	NA	1	0.665919	NA	NA	0	0	2	2	0
OG0000127	0	8	0	NA	28	0.660442	NA	NA	0	0	8	8	0
OG0000416	0	2	0	NA	1	0.659722	NA	NA	0	0	2	2	0
OG0000368	0	3	0	NA	3	0.655749	NA	NA	0	0	3	3	0
OG0000252	0	4	0	NA	6	0.65456	NA	NA	0	0	4	4	0
OG0000296	0	4	0	NA	6	0.653452	NA	NA	0	0	4	4	0
OG0000481	0	2	0	NA	1	0.652542	NA	NA	0	0	2	2	0
OG0000276	0	4	0	NA	6	0.651336	NA	NA	0	0	4	4	0
OG0000125	0	8	0	NA	28	0.650765	NA	NA	0	0	8	8	0
OG0000067	0	20	0	NA	190	0.648422	NA	NA	0	0	20	20	0
OG0000176	0	6	0	NA	15	0.645296	NA	NA	0	0	6	6	0
OG0000065	0	21	0	NA	210	0.642877	NA	NA	0	0	21	21	0
OG0000078	0	16	0	NA	120	0.642263	NA	NA	0	0	16	16	0
OG0000172	0	6	0	NA	15	0.640331	NA	NA	0	0	6	6	0
OG0000302	0	3	0	NA	3	0.640252	NA	NA	0	0	3	3	0
OG0000311	0	3	0	NA	3	0.640037	NA	NA	0	0	3	3	0
OG0000256	0	4	0	NA	6	0.639113	NA	NA	0	0	4	4	0
OG0000340	0	3	0	NA	3	0.638602	NA	NA	0	0	3	3	0
OG0000355	0	3	0	NA	3	0.638283	NA	NA	0	0	3	3	0
OG0000343	0	3	0	NA	3	0.636749	NA	NA	0	0	3	3	0
OG0000180	0	6	0	NA	15	0.632082	NA	NA	0	0	6	6	0
OG0000113	0	9	0	NA	36	0.629951	NA	NA	0	0	9	9	0
OG0000166	0	6	0	NA	15	0.629495	NA	NA	0	0	6	6	0
OG0000223	0	5	0	NA	10	0.629401	NA	NA	0	0	5	5	0
OG0000214	0	5	0	NA	10	0.628518	NA	NA	0	0	5	5	0
OG0000347	0	3	0	NA	3	0.625417	NA	NA	0	0	3	3	0
OG0000210	0	5	0	NA	10	0.623675	NA	NA	0	0	5	5	0
OG0000334	0	3	0	NA	3	0.623018	NA	NA	0	0	3	3	0
OG0000208	0	5	0	NA	10	0.622189	NA	NA	0	0	5	5	0
OG0000353	0	3	0	NA	3	0.621544	NA	NA	0	0	3	3	0
OG0000026	0	57	0	NA	1596	0.620064	NA	NA	0	0	57	57	0
OG0000247	0	4	0	NA	6	0.619435	NA	NA	0	0	4	4	0
OG0000267	0	4	0	NA	6	0.618691	NA	NA	0	0	4	4	0
OG0000518	0	2	0	NA	1	0.61809	NA	NA	0	0	2	2	0
OG0000245	0	4	0	NA	6	0.617402	NA	NA	0	0	4	4	0
OG0000145	0	7	0	NA	21	0.617074	NA	NA	0	0	7	7	0
OG0000332	0	3	0	NA	3	0.616658	NA	NA	0	0	3	3	0
OG0000171	0	6	0	NA	15	0.615779	NA	NA	0	0	6	6	0
OG0000421	0	2	0	NA	1	0.614433	NA	NA	0	0	2	2	0
OG0000054	0	27	0	NA	351	0.61263	NA	NA	0	0	27	27	0
OG0000132	0	8	0	NA	28	0.608836	NA	NA	0	0	8	8	0
OG0000074	0	17	0	NA	136	0.608413	NA	NA	0	0	17	17	0
OG0000268	0	4	0	NA	6	0.607515	NA	NA	0	0	4	4	0
OG0000515	0	2	0	NA	1	0.606987	NA	NA	0	0	2	2	0
OG0000439	0	2	0	NA	1	0.60274	NA	NA	0	0	2	2	0
OG0000363	0	3	0	NA	3	0.602613	NA	NA	0	0	3	3	0
OG0000142	0	7	0	NA	21	0.60167	NA	NA	0	0	7	7	0
OG0000503	0	2	0	NA	1	0.601132	NA	NA	0	0	2	2	0
OG0000219	0	5	0	NA	10	0.600206	NA	NA	0	0	5	5	0
OG0000514	0	2	0	NA	1	0.598361	NA	NA	0	0	2	2	0
OG0000354	0	3	0	NA	3	0.598288	NA	NA	0	0	3	3	0
OG0000118	0	9	0	NA	36	0.597969	NA	NA	0	0	9	9	0
OG0000374	0	3	0	NA	3	0.597841	NA	NA	0	0	3	3	0
OG0000225	0	5	0	NA	10	0.595678	NA	NA	0	0	5	5	0
OG0000059	0	25	0	NA	300	0.592416	NA	NA	0	0	25	25	0
OG0000468	0	2	0	NA	1	0.59176	NA	NA	0	0	2	2	0
OG0000377	0	3	0	NA	3	0.58883	NA	NA	0	0	3	3	0
OG0000474	0	2	0	NA	1	0.588235	NA	NA	0	0	2	2	0
OG0000499	0	2	0	NA	1	0.587838	NA	NA	0	0	2	2	0
OG0000477	0	2	0	NA	1	0.587156	NA	NA	0	0	2	2	0
OG0000344	0	3	0	NA	3	0.586438	NA	NA	0	0	3	3	0
OG0000116	0	9	0	NA	36	0.584824	NA	NA	0	0	9	9	0
OG0000434	0	2	0	NA	1	0.584302	NA	NA	0	0	2	2	0
OG0000365	0	3	0	NA	3	0.583205	NA	NA	0	0	3	3	0
OG0000495	0	2	0	NA	1	0.581443	NA	NA	0	0	2	2	0
OG0000220	0	5	0	NA	10	0.580751	NA	NA	0	0	5	5	0
OG0000076	0	16	0	NA	120	0.580658	NA	NA	0	0	16	16	0
OG0000128	0	8	0	NA	28	0.578947	NA	NA	0	0	8	8	0
OG0000102	0	11	0	NA	55	0.578733	NA	NA	0	0	11	11	0
OG0000237	0	4	0	NA	6	0.578694	NA	NA	0	0	4	4	0
OG0000393	0	2	0	NA	1	0.57716	NA	NA	0	0	2	2	0
OG0000295	0	4	0	NA	6	0.576876	NA	NA	0	0	4	4	0
OG0000337	0	3	0	NA	3	0.575442	NA	NA	0	0	3	3	0
OG0000197	0	5	0	NA	10	0.574631	NA	NA	0	0	5	5	0
OG0000066	0	21	0	NA	210	0.574011	NA	NA	0	0	21	21	0
OG0000100	0	11	0	NA	55	0.57252	NA	NA	0	0	11	11	0
OG0000175	0	6	0	NA	15	0.572367	NA	NA	0	0	6	6	0
OG0000360	0	3	0	NA	3	0.572282	NA	NA	0	0	3	3	0
OG0000082	0	15	0	NA	105	0.571055	NA	NA	0	0	15	15	0
OG0000315	0	3	0	NA	3	0.570062	NA	NA	0	0	3	3	0
OG0000470	0	2	0	NA	1	0.568579	NA	NA	0	0	2	2	0
OG0000222	0	5	0	NA	10	0.566927	NA	NA	0	0	5	5	0
OG0000109	0	10	0	NA	45	0.56657	NA	NA	0	0	10	10	0
OG0000437	0	2	0	NA	1	0.565371	NA	NA	0	0	2	2	0
OG0000447	0	2	0	NA	1	0.565359	NA	NA	0	0	2	2	0
OG0000049	0	29	0	NA	406	0.565008	NA	NA	0	0	29	29	0
OG0000305	0	3	0	NA	3	0.562531	NA	NA	0	0	3	3	0
OG0000031	0	51	0	NA	1275	0.56162	NA	NA	0	0	51	51	0
OG0000264	0	4	0	NA	6	0.561336	NA	NA	0	0	4	4	0
OG0000086	0	13	0	NA	78	0.559415	NA	NA	0	0	13	13	0
OG0000235	0	4	0	NA	6	0.559237	NA	NA	0	0	4	4	0
OG0000213	0	5	0	NA	10	0.558756	NA	NA	0	0	5	5	0
OG0000262	0	4	0	NA	6	0.557983	NA	NA	0	0	4	4	0
OG0000261	0	4	0	NA	6	0.557793	NA	NA	0	0	4	4	0
OG0000371	0	3	0	NA	3	0.555198	NA	NA	0	0	3	3	0
OG0000151	0	7	0	NA	21	0.554298	NA	NA	0	0	7	7	0
OG0000322	0	3	0	NA	3	0.553368	NA	NA	0	0	3	3	0
OG0000269	0	4	0	NA	6	0.552793	NA	NA	0	0	4	4	0
OG0000361	0	3	0	NA	3	0.548058	NA	NA	0	0	3	3	0
OG0000114	0	9	0	NA	36	0.54671	NA	NA	0	0	9	9	0
OG0000008	0	189	0	NA	17766	0.544988	NA	NA	0	0	189	189	0
OG0000226	0	5	0	NA	10	0.541616	NA	NA	0	0	5	5	0
OG0000131	0	8	0	NA	28	0.538842	NA	NA	0	0	8	8	0
OG0000375	0	3	0	NA	3	0.537341	NA	NA	0	0	3	3	0
OG0000525	0	2	0	NA	1	0.537255	NA	NA	0	0	2	2	0
OG0000209	0	5	0	NA	10	0.536898	NA	NA	0	0	5	5	0
OG0000321	0	3	0	NA	3	0.535857	NA	NA	0	0	3	3	0
OG0000155	0	6	0	NA	15	0.535856	NA	NA	0	0	6	6	0
OG0000272	0	4	0	NA	6	0.535739	NA	NA	0	0	4	4	0
OG0000304	0	3	0	NA	3	0.535247	NA	NA	0	0	3	3	0
OG0000249	0	4	0	NA	6	0.533139	NA	NA	0	0	4	4	0
OG0000280	0	4	0	NA	6	0.531493	NA	NA	0	0	4	4	0
OG0000106	0	10	0	NA	45	0.530041	NA	NA	0	0	10	10	0
OG0000215	0	5	0	NA	10	0.529123	NA	NA	0	0	5	5	0
OG0000120	0	8	0	NA	28	0.526293	NA	NA	0	0	8	8	0
OG0000134	0	8	0	NA	28	0.52622	NA	NA	0	0	8	8	0
OG0000366	0	3	0	NA	3	0.524418	NA	NA	0	0	3	3	0
OG0000284	0	4	0	NA	6	0.522442	NA	NA	0	0	4	4	0
OG0000385	0	2	0	NA	1	0.520971	NA	NA	0	0	2	2	0
OG0000480	0	2	0	NA	1	0.518634	NA	NA	0	0	2	2	0
OG0000050	0	29	0	NA	406	0.517424	NA	NA	0	0	29	29	0
OG0000117	0	9	0	NA	36	0.513762	NA	NA	0	0	9	9	0
OG0000135	0	7	0	NA	21	0.513674	NA	NA	0	0	7	7	0
OG0000033	0	49	0	NA	1176	0.510843	NA	NA	0	0	49	49	0
OG0000399	0	2	0	NA	1	0.508811	NA	NA	0	0	2	2	0
OG0000143	0	7	0	NA	21	0.508223	NA	NA	0	0	7	7	0
OG0000492	0	2	0	NA	1	0.506329	NA	NA	0	0	2	2	0
OG0000329	0	3	0	NA	3	0.50618	NA	NA	0	0	3	3	0
OG0000045	0	34	0	NA	561	0.50553	NA	NA	0	0	34	34	0
OG0000124	0	8	0	NA	28	0.503168	NA	NA	0	0	8	8	0
OG0000451	0	2	0	NA	1	0.502183	NA	NA	0	0	2	2	0
OG0000174	0	6	0	NA	15	0.501802	NA	NA	0	0	6	6	0
OG0000497	0	2	0	NA	1	0.5	NA	NA	0	0	2	2	0
OG0000039	0	42	0	NA	861	0.498758	NA	NA	0	0	42	42	0
OG0000271	0	4	0	NA	6	0.497391	NA	NA	0	0	4	4	0
OG0000458	0	2	0	NA	1	0.495717	NA	NA	0	0	2	2	0
OG0000478	0	2	0	NA	1	0.495283	NA	NA	0	0	2	2	0
OG0000482	0	2	0	NA	1	0.495192	NA	NA	0	0	2	2	0
OG0000218	0	5	0	NA	10	0.495086	NA	NA	0	0	5	5	0
OG0000093	0	12	0	NA	66	0.490815	NA	NA	0	0	12	12	0
OG0000306	0	3	0	NA	3	0.488973	NA	NA	0	0	3	3	0
OG0000105	0	11	0	NA	55	0.488937	NA	NA	0	0	11	11	0
OG0000446	0	2	0	NA	1	0.488152	NA	NA	0	0	2	2	0
OG0000110	0	10	0	NA	45	0.487629	NA	NA	0	0	10	10	0
OG0000029	0	54	0	NA	1431	0.48721	NA	NA	0	0	54	54	0
OG0000203	0	5	0	NA	10	0.485757	NA	NA	0	0	5	5	0
OG0000015	0	114	0	NA	6441	0.485738	NA	NA	0	0	114	114	0
OG0000098	0	11	0	NA	55	0.483414	NA	NA	0	0	11	11	0
OG0000095	0	11	0	NA	55	0.48259	NA	NA	0	0	11	11	0
OG0000056	0	26	0	NA	325	0.482237	NA	NA	0	0	26	26	0
OG0000060	0	25	0	NA	300	0.481773	NA	NA	0	0	25	25	0
OG0000061	0	23	0	NA	253	0.481453	NA	NA	0	0	23	23	0
OG0000461	0	2	0	NA	1	0.480687	NA	NA	0	0	2	2	0
OG0000229	0	4	0	NA	6	0.480599	NA	NA	0	0	4	4	0
OG0000236	0	4	0	NA	6	0.478574	NA	NA	0	0	4	4	0
OG0000297	0	3	0	NA	3	0.476919	NA	NA	0	0	3	3	0
OG0000084	0	14	0	NA	91	0.475462	NA	NA	0	0	14	14	0
OG0000314	0	3	0	NA	3	0.474892	NA	NA	0	0	3	3	0
OG0000408	0	2	0	NA	1	0.467365	NA	NA	0	0	2	2	0
OG0000042	0	40	0	NA	780	0.464244	NA	NA	0	0	40	40	0
OG0000319	0	3	0	NA	3	0.463844	NA	NA	0	0	3	3	0
OG0000038	0	44	0	NA	946	0.463692	NA	NA	0	0	44	44	0
OG0000088	0	13	0	NA	78	0.460686	NA	NA	0	0	13	13	0
OG0000241	0	4	0	NA	6	0.458705	NA	NA	0	0	4	4	0
OG0000057	0	26	0	NA	325	0.455523	NA	NA	0	0	26	26	0
OG0000392	0	2	0	NA	1	0.455331	NA	NA	0	0	2	2	0
OG0000335	0	3	0	NA	3	0.455328	NA	NA	0	0	3	3	0
OG0000159	0	6	0	NA	15	0.45466	NA	NA	0	0	6	6	0
OG0000069	0	19	0	NA	171	0.453028	NA	NA	0	0	19	19	0
OG0000079	0	15	0	NA	105	0.452711	NA	NA	0	0	15	15	0
OG0000018	0	95	0	NA	4465	0.451571	NA	NA	0	0	95	95	0
OG0000195	0	5	0	NA	10	0.451454	NA	NA	0	0	5	5	0
OG0000075	0	17	0	NA	136	0.45129	NA	NA	0	0	17	17	0
OG0000486	0	2	0	NA	1	0.449612	NA	NA	0	0	2	2	0
OG0000496	0	2	0	NA	1	0.447236	NA	NA	0	0	2	2	0
OG0000103	0	11	0	NA	55	0.441912	NA	NA	0	0	11	11	0
OG0000244	0	4	0	NA	6	0.438729	NA	NA	0	0	4	4	0
OG0000457	0	2	0	NA	1	0.436195	NA	NA	0	0	2	2	0
OG0000181	0	6	0	NA	15	0.435339	NA	NA	0	0	6	6	0
OG0000083	0	14	0	NA	91	0.435275	NA	NA	0	0	14	14	0
OG0000130	0	8	0	NA	28	0.435094	NA	NA	0	0	8	8	0
OG0000185	0	5	0	NA	10	0.433844	NA	NA	0	0	5	5	0
OG0000003	0	323	0	NA	52003	0.432561	NA	NA	0	0	323	323	0
OG0000472	0	2	0	NA	1	0.432161	NA	NA	0	0	2	2	0
OG0000425	0	2	0	NA	1	0.431718	NA	NA	0	0	2	2	0
OG0000156	0	6	0	NA	15	0.430623	NA	NA	0	0	6	6	0
OG0000051	0	29	0	NA	406	0.429946	NA	NA	0	0	29	29	0
OG0000324	0	3	0	NA	3	0.429661	NA	NA	0	0	3	3	0
OG0000427	0	2	0	NA	1	0.429329	NA	NA	0	0	2	2	0
OG0000420	0	2	0	NA	1	0.429138	NA	NA	0	0	2	2	0
OG0000270	0	4	0	NA	6	0.428631	NA	NA	0	0	4	4	0
OG0000318	0	3	0	NA	3	0.424994	NA	NA	0	0	3	3	0
OG0000199	0	5	0	NA	10	0.423842	NA	NA	0	0	5	5	0
OG0000032	0	50	0	NA	1225	0.418178	NA	NA	0	0	50	50	0
OG0000250	0	4	0	NA	6	0.416417	NA	NA	0	0	4	4	0
OG0000112	0	9	0	NA	36	0.416206	NA	NA	0	0	9	9	0
OG0000351	0	3	0	NA	3	0.415968	NA	NA	0	0	3	3	0
OG0000201	0	5	0	NA	10	0.415683	NA	NA	0	0	5	5	0
OG0000027	0	56	0	NA	1540	0.415065	NA	NA	0	0	56	56	0
OG0000285	0	4	0	NA	6	0.414318	NA	NA	0	0	4	4	0
OG0000146	0	7	0	NA	21	0.413954	NA	NA	0	0	7	7	0
OG0000150	0	7	0	NA	21	0.413397	NA	NA	0	0	7	7	0
OG0000011	0	162	0	NA	13041	0.410203	NA	NA	0	0	162	162	0
OG0000173	0	6	0	NA	15	0.410113	NA	NA	0	0	6	6	0
OG0000326	0	3	0	NA	3	0.409767	NA	NA	0	0	3	3	0
OG0000299	0	3	0	NA	3	0.407677	NA	NA	0	0	3	3	0
OG0000107	0	10	0	NA	45	0.403194	NA	NA	0	0	10	10	0
OG0000025	0	65	0	NA	2080	0.402638	NA	NA	0	0	65	65	0
OG0000415	0	2	0	NA	1	0.402174	NA	NA	0	0	2	2	0
OG0000211	0	5	0	NA	10	0.401693	NA	NA	0	0	5	5	0
OG0000401	0	2	0	NA	1	0.400447	NA	NA	0	0	2	2	0
OG0000292	0	4	0	NA	6	0.399594	NA	NA	0	0	4	4	0
OG0000030	0	54	0	NA	1431	0.398955	NA	NA	0	0	54	54	0
OG0000429	0	2	0	NA	1	0.397516	NA	NA	0	0	2	2	0
OG0000273	0	4	0	NA	6	0.395381	NA	NA	0	0	4	4	0
OG0000160	0	6	0	NA	15	0.394168	NA	NA	0	0	6	6	0
OG0000227	0	4	0	NA	6	0.391234	NA	NA	0	0	4	4	0
OG0000356	0	3	0	NA	3	0.390973	NA	NA	0	0	3	3	0
OG0000192	0	5	0	NA	10	0.387578	NA	NA	0	0	5	5	0
OG0000253	0	4	0	NA	6	0.387442	NA	NA	0	0	4	4	0
OG0000243	0	4	0	NA	6	0.384476	NA	NA	0	0	4	4	0
OG0000460	0	2	0	NA	1	0.383206	NA	NA	0	0	2	2	0
OG0000228	0	4	0	NA	6	0.380932	NA	NA	0	0	4	4	0
OG0000147	0	7	0	NA	21	0.380843	NA	NA	0	0	7	7	0
OG0000081	0	15	0	NA	105	0.380742	NA	NA	0	0	15	15	0
OG0000275	0	4	0	NA	6	0.379568	NA	NA	0	0	4	4	0
OG0000519	0	2	0	NA	1	0.377581	NA	NA	0	0	2	2	0
OG0000382	0	2	0	NA	1	0.377112	NA	NA	0	0	2	2	0
OG0000313	0	3	0	NA	3	0.375356	NA	NA	0	0	3	3	0
OG0000085	0	14	0	NA	91	0.374435	NA	NA	0	0	14	14	0
OG0000144	0	7	0	NA	21	0.37186	NA	NA	0	0	7	7	0
OG0000182	0	6	0	NA	15	0.371208	NA	NA	0	0	6	6	0
OG0000339	0	3	0	NA	3	0.3692	NA	NA	0	0	3	3	0
OG0000505	0	2	0	NA	1	0.365936	NA	NA	0	0	2	2	0
OG0000149	0	7	0	NA	21	0.363677	NA	NA	0	0	7	7	0
OG0000193	0	5	0	NA	10	0.363368	NA	NA	0	0	5	5	0
OG0000387	0	2	0	NA	1	0.362857	NA	NA	0	0	2	2	0
OG0000286	0	4	0	NA	6	0.362146	NA	NA	0	0	4	4	0
OG0000136	0	7	0	NA	21	0.361258	NA	NA	0	0	7	7	0
OG0000101	0	11	0	NA	55	0.354301	NA	NA	0	0	11	11	0
OG0000089	0	13	0	NA	78	0.353302	NA	NA	0	0	13	13	0
OG0000239	0	4	0	NA	6	0.352634	NA	NA	0	0	4	4	0
OG0000034	0	47	0	NA	1081	0.350485	NA	NA	0	0	47	47	0
OG0000307	0	3	0	NA	3	0.350188	NA	NA	0	0	3	3	0
OG0000064	0	22	0	NA	231	0.34937	NA	NA	0	0	22	22	0
OG0000373	0	3	0	NA	3	0.348456	NA	NA	0	0	3	3	0
OG0000158	0	6	0	NA	15	0.348245	NA	NA	0	0	6	6	0
OG0000520	0	2	0	NA	1	0.347639	NA	NA	0	0	2	2	0
OG0000257	0	4	0	NA	6	0.345112	NA	NA	0	0	4	4	0
OG0000037	0	44	0	NA	946	0.345093	NA	NA	0	0	44	44	0
OG0000096	0	11	0	NA	55	0.344501	NA	NA	0	0	11	11	0
OG0000072	0	18	0	NA	153	0.343483	NA	NA	0	0	18	18	0
OG0000328	0	3	0	NA	3	0.337219	NA	NA	0	0	3	3	0
OG0000388	0	2	0	NA	1	0.333333	NA	NA	0	0	2	2	0
OG0000092	0	12	0	NA	66	0.333135	NA	NA	0	0	12	12	0
OG0000336	0	3	0	NA	3	0.332628	NA	NA	0	0	3	3	0
OG0000126	0	8	0	NA	28	0.332602	NA	NA	0	0	8	8	0
OG0000391	0	2	0	NA	1	0.332237	NA	NA	0	0	2	2	0
OG0000348	0	3	0	NA	3	0.330542	NA	NA	0	0	3	3	0
OG0000121	0	8	0	NA	28	0.328139	NA	NA	0	0	8	8	0
OG0000289	0	4	0	NA	6	0.327554	NA	NA	0	0	4	4	0
OG0000170	0	6	0	NA	15	0.325469	NA	NA	0	0	6	6	0
OG0000137	0	7	0	NA	21	0.324821	NA	NA	0	0	7	7	0
OG0000524	0	2	0	NA	1	0.324029	NA	NA	0	0	2	2	0
OG0000169	0	6	0	NA	15	0.324023	NA	NA	0	0	6	6	0
OG0000108	0	10	0	NA	45	0.323971	NA	NA	0	0	10	10	0
OG0000516	0	2	0	NA	1	0.32	NA	NA	0	0	2	2	0
OG0000398	0	2	0	NA	1	0.318812	NA	NA	0	0	2	2	0
OG0000293	0	4	0	NA	6	0.318623	NA	NA	0	0	4	4	0
OG0000242	0	4	0	NA	6	0.315021	NA	NA	0	0	4	4	0
OG0000187	0	5	0	NA	10	0.312984	NA	NA	0	0	5	5	0
OG0000240	0	4	0	NA	6	0.312185	NA	NA	0	0	4	4	0
OG0000068	0	20	0	NA	190	0.309489	NA	NA	0	0	20	20	0
OG0000191	0	5	0	NA	10	0.305679	NA	NA	0	0	5	5	0
OG0000265	0	4	0	NA	6	0.305367	NA	NA	0	0	4	4	0
OG0000358	0	3	0	NA	3	0.305177	NA	NA	0	0	3	3	0
OG0000055	0	26	0	NA	325	0.304626	NA	NA	0	0	26	26	0
OG0000352	0	3	0	NA	3	0.303106	NA	NA	0	0	3	3	0
OG0000230	0	4	0	NA	6	0.30088	NA	NA	0	0	4	4	0
OG0000260	0	4	0	NA	6	0.299602	NA	NA	0	0	4	4	0
OG0000282	0	4	0	NA	6	0.298326	NA	NA	0	0	4	4	0
OG0000206	0	5	0	NA	10	0.29703	NA	NA	0	0	5	5	0
OG0000483	0	2	0	NA	1	0.29703	NA	NA	0	0	2	2	0
OG0000493	0	2	0	NA	1	0.295181	NA	NA	0	0	2	2	0
OG0000338	0	3	0	NA	3	0.294227	NA	NA	0	0	3	3	0
OG0000111	0	9	0	NA	36	0.290693	NA	NA	0	0	9	9	0
OG0000062	0	23	0	NA	253	0.287547	NA	NA	0	0	23	23	0
OG0000362	0	3	0	NA	3	0.287182	NA	NA	0	0	3	3	0
OG0000164	0	6	0	NA	15	0.284845	NA	NA	0	0	6	6	0
OG0000099	0	11	0	NA	55	0.27904	NA	NA	0	0	11	11	0
OG0000498	0	2	0	NA	1	0.277955	NA	NA	0	0	2	2	0
OG0000274	0	4	0	NA	6	0.277204	NA	NA	0	0	4	4	0
OG0000183	0	5	0	NA	10	0.275436	NA	NA	0	0	5	5	0
OG0000406	0	2	0	NA	1	0.274725	NA	NA	0	0	2	2	0
OG0000404	0	2	0	NA	1	0.273616	NA	NA	0	0	2	2	0
OG0000080	0	15	0	NA	105	0.271939	NA	NA	0	0	15	15	0
OG0000119	0	8	0	NA	28	0.271553	NA	NA	0	0	8	8	0
OG0000097	0	11	0	NA	55	0.268256	NA	NA	0	0	11	11	0
OG0000217	0	5	0	NA	10	0.262956	NA	NA	0	0	5	5	0
OG0000087	0	13	0	NA	78	0.257064	NA	NA	0	0	13	13	0
OG0000459	0	2	0	NA	1	0.255814	NA	NA	0	0	2	2	0
OG0000186	0	5	0	NA	10	0.249081	NA	NA	0	0	5	5	0
OG0000123	0	8	0	NA	28	0.244287	NA	NA	0	0	8	8	0
OG0000077	0	16	0	NA	120	0.243482	NA	NA	0	0	16	16	0
OG0000430	0	2	0	NA	1	0.234763	NA	NA	0	0	2	2	0
OG0000312	0	3	0	NA	3	0.234021	NA	NA	0	0	3	3	0
OG0000357	0	3	0	NA	3	0.232932	NA	NA	0	0	3	3	0
OG0000316	0	3	0	NA	3	0.231487	NA	NA	0	0	3	3	0
OG0000506	0	2	0	NA	1	0.230769	NA	NA	0	0	2	2	0
OG0000232	0	4	0	NA	6	0.228623	NA	NA	0	0	4	4	0
OG0000473	0	2	0	NA	1	0.225974	NA	NA	0	0	2	2	0
OG0000407	0	2	0	NA	1	0.222973	NA	NA	0	0	2	2	0
OG0000157	0	6	0	NA	15	0.216428	NA	NA	0	0	6	6	0
OG0000231	0	4	0	NA	6	0.213335	NA	NA	0	0	4	4	0
OG0000403	0	2	0	NA	1	0.206522	NA	NA	0	0	2	2	0
OG0000165	0	6	0	NA	15	0.205183	NA	NA	0	0	6	6	0
OG0000517	0	2	0	NA	1	0.204819	NA	NA	0	0	2	2	0
OG0000413	0	2	0	NA	1	0.20398	NA	NA	0	0	2	2	0
OG0000491	0	2	0	NA	1	0.200957	NA	NA	0	0	2	2	0
OG0000436	0	2	0	NA	1	0.195572	NA	NA	0	0	2	2	0
OG0000369	0	3	0	NA	3	0.194935	NA	NA	0	0	3	3	0
OG0000317	0	3	0	NA	3	0.193959	NA	NA	0	0	3	3	0
OG0000504	0	2	0	NA	1	0.19376	NA	NA	0	0	2	2	0
OG0000412	0	2	0	NA	1	0.189781	NA	NA	0	0	2	2	0
OG0000400	0	2	0	NA	1	0.189394	NA	NA	0	0	2	2	0
OG0000500	0	2	0	NA	1	0.182692	NA	NA	0	0	2	2	0
OG0000466	0	2	0	NA	1	0.179545	NA	NA	0	0	2	2	0
OG0000462	0	2	0	NA	1	0.175705	NA	NA	0	0	2	2	0
OG0000327	0	3	0	NA	3	0.175564	NA	NA	0	0	3	3	0
OG0000485	0	2	0	NA	1	0.158798	NA	NA	0	0	2	2	0
OG0000428	0	2	0	NA	1	0.15035	NA	NA	0	0	2	2	0
OG0000394	0	2	0	NA	1	0.146535	NA	NA	0	0	2	2	0
OG0000484	0	2	0	NA	1	0.132948	NA	NA	0	0	2	2	0
OG0000502	0	2	0	NA	1	0.130435	NA	NA	0	0	2	2	0
