## Supplemental File 6 for "Systematic functional annotation of thousands of BAHD acyltransferases in plant genomes using Protein Language Model and phylogenomic tools"

### Sheet: Legend
				Supplementary File 6: Information on tested enzymes. (A) Gene and primer sequences. Gene information and primer sequences used for enzyme cloning in this study. (B) Tested substrate combinations and masses of detected products. Acceptor and donor substrates tested for each enzyme are listed together with the masses of detected products. Precusor ions were used for ion isolation in product specifi…

### Sheet: 6A_genes_primers
Gene	Gene ID	Sequence	Primers
SlSpmHT	Solyc12g010980	ATGAAAGATTCAATGCAAGTGACTATTTTGTCCAAAAACCTCATTAAACCATCATTACCAACACCAAAACACCTTAAATATCACAAGTTATCTTTCTTTGATCAAGTTGCTGATGTAGCACACTTGCCTCTTGTTCTTTTCTATCCTCATTGTAAGAACAACTCGAAACATGAAGAGCTTGAAGAATCCTTATCGAGGATTTTATCACATGTTTACCCTTTAGCTGGTCGATTTGCTGAAGATGATGAATCATTAATTCTTTGTCTTGATCAAGGTGTTACTTATATCAAAGCAAAGGTCAATTGTACCCTTGATGATTTACTTCAACAAACAAAAAAAGACCTTGATCTAGCCTTGTCATTTTGGCCTCAAGGTACGATGGATGTTGATGACTCTAAT…	Gibson_Solyc12g010980_Fwd
			Gibson_Solyc12g010980_Rev
SlEPS1	Solyc02g093180	ATGACAAAACTTCGAGTAGTATCAGTATGTGTAATTAGGTCCCAAAAATTCTCTTCAAGCAAAAAAATCCAGTTAACTCCATGGGATCTTCAACTCCTCACAGTAGATCCTATCCAAAAAGGATTATTTTTCCGTAAACCAAATCCTGAGCAACCTAAAGAGTTAGCAAAATCATCATCAGAAATTATTAATCGCCTAAAAGTTTCACTCTCTGATACTCTAAATCATTTTCCTCTTCTCGCGGGTCGACTTATTGCTAGTAAAAATAGTGATGGCACCTCATCTTTCTTTGTAGATTGCAACAATGAAGGAGCTGAGTTCAATTACGTCACTGCACCTGATTTAACTGTGGATGATATCTTGGAACAAACTTACGTGCCAAAGATTGTCAAGTATTTC…	Gibson_Solyc02g093180_Fwd
			Gibson_Solyc02g093180_Rev
Gene	Gene ID	Codon-optimized sequence
ZmPHT	GRMZM2G095327	ATGGAAGTTAAGGTATTAAGTTCAAAACTAGTCAAACCGTCTTACCCGGCGGGTGCTCCGCGTCCGGACACCACTGAACATGTTCCGTCTAGCGTCTTTGATAAGGCGACGTACCATATGCAGATGGCAATCATCTACGCATTTTCCCCGCCGGTACCAAGTCCGGACGCCATCGAACGTGGTCTCGCGGCCGTGCTCGGTGCCTATCGTTTGTTTGCTGGTCAAGTGCGTCCGGGCCCTGACGGCGCGCCAGGTGTTCTGCTGAACGATCACGGCGCACGCTTGGTGGAAGCAAGCGTTGACGCACGCTTGGCGGATATCGCGCCGACCAAGCCGAGCCCGGCAGTGCTGCGTTTACATCCGGACCTGGATGGTTCTGACATTGAGGAACCGGTTGTT…
OsBEBT	OS10G35950	ATGGCAGGATCAACAGCTGCTGCGCTAAAATTCACCGTTAGACGTAAACCGGCGGAGTTAGTTGCGCCGGCGGGTCCGACTCCGCGTGAGCTGAAAAAACTGAGCGACATCGATGACCAGGATGGCCTGCGTTTTCATATTCCGGTCATCCAGTTTTATCGTCGTTCCGCCGCTATGGGCGGCAGAGATCCGGCTCCGGTTATTCGTGCGGCGGTGGCGCGCGCACTGGTTAGCTATTACCCGTTTGCGGGTCGCTTGCGGGAGTTGGAGGGTCGCAAGCTGGCGGTAGATTGCACCGGTGAGGGTGTTCTGTTCATTGAAGCGGACGCAGATGTGCGCCTCGAGCACTTCGGTGGCGCGCTGCAACCGCCGTTCCCGTGTTTGGAAGAATTGGTCTTT…
SlSFT	Solyc02g093180	ATGACAAAACTTCGAGTAGTATCAGTATGTGTAATTAGGTCCCAAAAATTCTCTTCAAGCAAAAAAATCCAGTTAACTCCATGGGATCTTCAACTCCTCACAGTAGATCCTATCCAAAAAGGATTATTTTTCCGTAAACCAAATCCTGAGCAACCTAAAGAGTTAGCAAAATCATCATCAGAAATTATTAATCGCCTAAAAGTTTCACTCTCTGATACTCTAAATCATTTTCCTCTTCTCGCGGGTCGACTTATTGCTAGTAAAAATAGTGATGGCACCTCATCTTTCTTTGTAGATTGCAACAATGAAGGAGCTGAGTTCAATTACGTCACTGCACCTGATTTAACTGTGGATGATATCTTGGAACAAACTTACGTGCCAAAGATTGTCAAGTATTTC…
SlSpmHT	Solyc12g010980	ATGAAAGATTCAATGCAAGTGACTATTTTGTCCAAAAACCTCATTAAACCATCATTACCAACACCAAAACACCTTAAATATCACAAGTTATCTTTCTTTGATCAAGTTGCTGATGTAGCACACTTGCCTCTTGTTCTTTTCTATCCTCATTGTAAGAACAACTCGAAACATGAAGAGCTTGAAGAATCCTTATCGAGGATTTTATCACATGTTTACCCTTTAGCTGGTCGATTTGCTGAAGATGATGAATCATTAATTCTTTGTCTTGATCAAGGTGTTACTTATATCAAAGCAAAGGTCAATTGTACCCTTGATGATTTACTTCAACAAACAAAAAAAGACCTTGATCTAGCCTTGTCATTTTGGCCTCAAGGTACGATGGATGTTGATGACTCTAAT…

### Sheet: 6B_tested_substrates
Proten	Acceptor	Donor	Product	Masses of detected products (retention time, precursor ion, quantifier ion)	Ionization mode
SlSpmHT	Putrescine	Feruloyl-CoA	N.D.
	Spermidine	Feruloyl-CoA	Feruloylspermidine	1.62 min, 322.2147, 177.0546	Positive
	Spermine	Feruloyl-CoA	Diferuloylspermine	2.06 min, 555.3173, 177.0546	Positive
	Tyramine	Feruloyl-CoA	N.D.
ZmPHT	Putrescine	Feruloyl-CoA	Feruloylputrescine	1.88 min, 265.1526, 177.0537	Positive
	Spermidine	Feruloyl-CoA	N.D.
	Spermine	Feruloyl-CoA	N.D.
	Agmatine	Feruloyl-CoA	Feruloylagmatine	2.08 min, 307.1738, 177.0538	Positive
OsBEBT	Benzyl alcohol	Acetyl-CoA	N.D.
	Coniferyl alcohol	Acetyl-CoA	N.D.
	Geraniol	Acetyl-CoA	N.D.
SlEPS1	Putrescine	Acetyl-CoA	N.D.
	Putrescine	Butyryl-CoA	N.D.
	Putrescine	Malonyl-CoA	N.D.
	Putrescine	Isovaleryl-CoA	N.D.
	Putrescine	Coumaroyl-CoA	N.D.
	Putrescine	Feruloyl-CoA	N.D.
	Spermidine	Acetyl-CoA	N.D.
	Spermidine	Butyryl-CoA	N.D.
	Spermidine	Malonyl-CoA	N.D.
	Spermidine	Isovaleryl-CoA	N.D.
	Spermidine	Coumaroyl-CoA	N.D.
	Spermidine	Feruloyl-CoA	N.D.
	L-2,3-Diaminopropionic acid	Acetyl-CoA	N.D.
	L-2,3-Diaminopropionic acid	Butyryl-CoA	N.D.
	L-2,3-Diaminopropionic acid	Malonyl-CoA	N.D.
	L-2,3-Diaminopropionic acid	Coumaroyl-CoA	N.D.
	L-2,3-Diaminopropionic acid	Feruloyl-CoA	N.D.
	Shikmate	Acetyl-CoA	N.D.
	Shikmate	Butyryl-CoA	N.D.
	Shikmate	Malonyl-CoA	N.D.
	Quinate	Acetyl-CoA	N.D.
	Quinate	Butyryl-CoA	N.D.
	Quinate	Malonyl-CoA	N.D.
	Benzyl Alcohol	Acetyl-CoA	N.D.
	Benzyl Alcohol	Malonyl-CoA	N.D.
	Benzyl Alcohol	Coumaroyl-CoA	N.D.
	Benzyl Alcohol	Feruloyl-CoA	N.D.
	Coniferyl Alcohol	Acetyl-CoA	N.D.
	Coniferyl Alcohol	Malonyl-CoA	N.D.
	Coniferyl Alcohol	Coumaroyl-CoA	N.D.
	Coniferyl Alcohol	Feruloyl-CoA	N.D.
	Cucurbitacin E	Acetyl-CoA	N.D.
	Cucurbitacin E	Malonyl-CoA	N.D.
	Cucurbitacin E	Coumaroyl-CoA	N.D.
	Cucurbitacin E	Feruloyl-CoA	N.D.
